# Species ecology, behavior, and substrate type shape eDNA detection of mammals at savanna waterholes

**DOI:** 10.64898/2026.10.12.758424

**Authors:** Irmgard Seldmayr, Janine Baxter, Rebecca Garbett, Itumeleng Letlojane, Monica Mwale, Byron Weckworth, Tamara Schenekar

## Abstract

Environmental DNA (eDNA) is increasingly used to monitor terrestrial mammal biodiversity, yet factors that influence detection probability in such systems remain poorly understood. Substrates in and around freshwater drinking areas represent particularly promising eDNA sampling points to capture terrestrial biodiversity, especially in arid and semi-arid landscapes. However, eDNA detection probabilities are expected to depend strongly on the frequency and intensity of animal interaction with the sampled substrate at these watering holes.

We combined camera trapping with eDNA metabarcoding to investigate drivers of mammal eDNA detection at savanna waterholes in South Africa (Botsalano Game Reserve) over several weeks during both wet and dry seasons and evaluated the effects of species behavior (interaction intensity with water), species traits, environmental covariates and substrate type (water versus sediment) on eDNA detection probabilities. Camera trapping detected 30 mammal species, whereas eDNA metabarcoding detected 40 species, with 25 species being shared between methods.

Body size increased detection probability using camera traps but not using eDNA metabarcoding. eDNA detection was strongly influenced by trophic level, with herbivores exhibiting significantly higher eDNA detection rates than omnivores and carnivores. eDNA detection probability further increased with behavioral water interaction intensity, social group size, visitation frequency, the number of observed individuals, and declined with time elapsed since the last visit of the respective species. A fine-scale spatial analysis within the water bodies revealed that eDNA deposition is highly localized. Substrate type had a pronounced effect, with sediment samples reflecting more long-term mammal activity, whereas water samples reflected more recent interactions and were more sensitive to environmental conditions. Samples collected at wildlife trails exhibited similar patterns, with trophic level and spatial proximity to the trail both increasing detection rates.
