## Supporting Information 2 for "Species ecology, behavior, and substrate type shape eDNA detection of mammals at savanna waterholes": 04_Species_names_latin.csv

Species	Species_Latin	Species_Common_Name
Red Hartebeest	Alcelaphus buselaphus	Red Hartebeest
Warthog	Phacochoerus africanus	Warthog
Buffalo	Syncerus caffer	Buffalo
Waterbuck	Kobus ellipsiprymnus	Waterbuck
Blesbok	Damaliscus pygargus	Blesbok
Zebra	Equus quagga	Zebra
Kudu	Tragelaphus strepsiceros	Kudu
Black Wildebeest	Connochaetes gnou	Black Wildebeest
Impala	Aepyceros melampus	Impala
Rhino	Ceratotherium simum	White Rhinoceros
Giraffe	Giraffa giraffa	Giraffe
Vervet Monkey	Chlorocebus pygerythrus	Vervet Monkey
Eland	Tragelaphus oryx	Eland
Gemsbok	Oryx gazella	Gemsbok
Springbok	Antidorcas marsupialis	Springbok
Black-backed Jackal	Lupulella mesomelas	Black-backed Jackal
Common Genet	Genetta genetta	Common Genet
Reedbuck	Redunca fulvorufula	Mountain Reedbuck
Brown hyena	Parahyaena brunnea	Brown Hyena
kudu	Tragelaphus strepsiceros	Kudu
red hartebeest	Alcelaphus buselaphus	Red Hartebeest
Bushpig	Potamochoerus larvatus	Bushpig
zebra	Equus quagga	Zebra
Hystrix	Hystrix africaeaustralis	Porcupine
Porcupine	Hystrix africaeaustralis	Porcupine
Caracal	Caracal caracal	Caracal
Aardwolf	Proteles cristatus	Aardwolf
Slender Mongoose	Galerella sanguinea	Slender Mongoose
Brown Hyena	Parahyaena brunnea	Brown Hyena
Serval	Leptailurus serval	Serval
Zebra Mongoose	Mungos mungo	Banded Mongoose
Yellow Mongoose	Cynictis penicillata	Yellow Mongoose
Hare	Lepus sp	Hare
Genet	Genetta genetta	Common Genet
Duiker	Sylvicapra grimmia	Common Duiker
Honey badger	Mellivora capensis	Honey Badger
Honey Badger	Mellivora capensis	Honey Badger
Aethomys chrysophilus	Aethomys chrysophilus	Red Rock Rat
Canis mesomelas	Lupulella mesomelas	Black-backed Jackal
Cryptomys holosericeus	Cryptomys holosericeus	Common Mole-rat
Elephantulus brachyrhynchus	Elephantulus brachyrhynchus	Short-snouted Elephant Shrew
Gerbilliscus leucogaster	Gerbilliscus leucogaster	Bushveld Gerbil
Laephotis capensis	Laephotis capensis	Cape Serotine
Lemniscomys rosalia	Lemniscomys rosalia	Single-striped Grass Mouse
Lepus capensis	Lepus sp	Hare
Loxodonta africana	Loxodonta africana	African Savanna Elephant
Mastomys coucha	Mastomys coucha	Southern Multimammate Mouse
Miniopterus fraterculus	Miniopterus fraterculus	Lesser Long-fingered Bat
Miniopterus natalensis	Miniopterus natalensis	Natal Long-fingered Bat
Mus minutoides	Mus minutoides	Southern African pygmy mouse
Orycteropus afer	Orycteropus afer	Aardvark
Otomys angoniensis	Otomys angoniensis	Angoni Vlei Rat
Raphicerus campestris	Raphicerus campestris	Steenbok
Scotophilus viridis	Scotophilus viridis	Greenish Yellow Bat
Tragelaphus angasii	Tragelaphus angasii	Nyala
Vulpes chama	Vulpes chama	Cape Fox
Aepyceros melampus	Aepyceros melampus	Impala
Antidorcas marsupialis	Antidorcas marsupialis	Springbok
Ceratotherium simum	Ceratotherium simum	White Rhinoceros
Chlorocebus pygerythrus	Chlorocebus pygerythrus	Vervet Monkey
Connochaetes gnou	Connochaetes gnou	Black Wildebeest
Cynictis penicillata	Cynictis penicillata	Yellow Mongoose
Damaliscus pygargus	Damaliscus pygargus	Blesbok
Galerella sanguinea	Galerella sanguinea	Slender Mongoose
Giraffa giraffa	Giraffa giraffa	Giraffe
Kobus ellipsiprymnus	Kobus ellipsiprymnus	Waterbuck
Oryx gazella	Oryx gazella	Gemsbok
Phacochoerus africanus	Phacochoerus africanus	Warthog
Redunca fulvorufula	Redunca fulvorufula	Mountain Reedbuck
Sylvicapra grimmia	Sylvicapra grimmia	Common Duiker
Syncerus caffer	Syncerus caffer	Buffalo
Tragelaphus oryx	Tragelaphus oryx	Eland
Alcelaphus buselaphus	Alcelaphus buselaphus	Red Hartebeest
Equus quagga	Equus quagga	Zebra
Genetta genetta	Genetta genetta	Common Genet
Hystrix africaeaustralis	Hystrix africaeaustralis	Porcupine
Mellivora capensis	Mellivora capensis	Honey Badger
Parahyaena brunnea	Parahyaena brunnea	Brown Hyena
Tragelaphus strepsiceros	Tragelaphus strepsiceros	Kudu
