## Supporting Information 2 for "Species ecology, behavior, and substrate type shape eDNA detection of mammals at savanna waterholes": unique_species.csv

	x
1	Red Hartebeest
2	Warthog
3	Buffalo
4	Black Wildebeest
5	Waterbuck
6	Blesbok
7	Zebra
8	Kudu
9	Impala
10	Rhino
11	Giraffe
12	Vervet Monkey
13	Eland
14	Gemsbok
15	Springbok
16	Black-backed Jackal
17	Reedbuck
18	Common Genet
19	Brown hyena
20	Duiker
21	Porcupine
22	Caracal
23	Aardwolf
24	Brown Hyena
25	Bushpig
26	Serval
27	Slender Mongoose
28	Zebra Mongoose
29	Yellow Mongoose
30	Hare
31	Genet
32	Honey Badger
