## Supporting Information 2 for "Species ecology, behavior, and substrate type shape eDNA detection of mammals at savanna waterholes": period_assignment_CT.csv

Waterhole	Season	RelativePath	period	regular_period
Dam3	wet	23 Apr 01\CamC1\100EK001	Dam_w_05	1
Dam3	wet	23 Apr 01\CamC2\100EK001	Dam_w_05	1
Dam3	wet	23 Apr 01\CamC3\100EK001	Dam_w_05	1
Dam3	wet	23 Apr 01\CamC4\100EK001	Dam_w_05	1
Dam3	wet	23 Apr 05\CamC1\100EK001	Dam_w_05	1
Dam3	wet	23 Apr 05\CamC2\100EK001	Dam_w_05	1
Dam3	wet	23 Apr 05\CamC3\100EK001	Dam_w_05	1
Dam3	wet	23 Apr 05\CamC4\100EK001	Dam_w_05	1
Dam3	wet	23 Apr 06\CamC1\100EK001	Dam_w_06	1
Dam3	wet	23 Apr 06\CamC2\100EK001	Dam_w_06	1
Dam3	wet	23 Apr 06\CamC4\100EK001	Dam_w_06	1
Dam3	wet	23 Apr 11\CamC1\100EK001	Dam_w_06	1
Dam3	wet	23 Apr 11\CamC2\100EK001	Dam_w_06	1
Dam3	wet	23 Apr 11\CamC3 dates shifted by one day\100EK001	Dam_w_06	1
Dam3	wet	23 Apr 11\CamC4\100EK001	Dam_w_06	1
Dam3	wet	23 Apr 13\CamC1\100EK001	Dam_w_07	1
Dam3	wet	23 Apr 13\CamC2\100EK001	Dam_w_07	1
Dam3	wet	23 Apr 13\CamC3\100EK001	Dam_w_07	1
Dam3	wet	23 Apr 13\CamC4\100EK001	Dam_w_07	1
Dam3	wet	23 Apr 17\CamC1\100EK001	Dam_w_07	1
Dam3	wet	23 Apr 17\CamC2\100EK001	Dam_w_07	1
Dam3	wet	23 Apr 17\CamC3\100EK001	Dam_w_07	1
Dam3	wet	23 Apr 17\CamC4\100EK001	Dam_w_07	1
Dam3	wet	23 Apr 19\CamC1\100EK001	Dam_w_08	1
Dam3	wet	23 Apr 19\CamC2\100EK001	Dam_w_08	1
Dam3	wet	23 Apr 19\CamC3\100EK001	Dam_w_08	1
Dam3	wet	23 Apr 19\CamC4\100EK001	Dam_w_08	1
Dam3	wet	23 Apr 23\CamC1\100EK001	Dam_w_08	1
Dam3	wet	23 Apr 23\CamC2\100EK001	Dam_w_08	1
Dam3	wet	23 Apr 23\CamC3\100EK001	Dam_w_08	1
Dam3	wet	23 Apr 23\CamC4\100EK001	Dam_w_08	1
Dam3	wet	23 Mar 12 dates wrong\CamC1\100EK001	Dam_w_01	0
Dam3	wet	23 Mar 12 dates wrong\CamC2\100EK001	Dam_w_01	0
Dam3	wet	23 Mar 12 dates wrong\CamC3\100EK001	Dam_w_01	0
Dam3	wet	23 Mar 12 dates wrong\CamC4\100EK001	Dam_w_01	0
Dam3	wet	23 Mar 15\CamC1 broke eventually\100EK001	Dam_w_02	1
Dam3	wet	23 Mar 15\CamC2\100EK001	Dam_w_02	1
Dam3	wet	23 Mar 15\CamC3\100EK001	Dam_w_02	1
Dam3	wet	23 Mar 15\CamC4\100EK001	Dam_w_02	1
Dam3	wet	23 Mar 18 2\CamC2\100EK001	Dam_w_02	1
Dam3	wet	23 Mar 18 2\CamC3\100EK001	Dam_w_02	1
Dam3	wet	23 Mar 18 2\CamC4\100EK001	Dam_w_02	1
Dam3	wet	23 Mar 18\CamC1\100EK113	Dam_w_02	1
Dam3	wet	23 Mar 18\CamC2 dates wrong\100EK001	Dam_w_02	1
Dam3	wet	23 Mar 18\CamC3\100EK001	Dam_w_02	1
Dam3	wet	23 Mar 18\CamC4\100EK001	Dam_w_02	1
Dam3	wet	23 Mar 24\CamC1 battery died\100EK113	Dam_w_03	1
Dam3	wet	23 Mar 24\CamC1 battery died\101EK113	Dam_w_03	1
Dam3	wet	23 Mar 24\CamC1 battery died\102EK113	Dam_w_03	1
Dam3	wet	23 Mar 24\CamC1 battery died\103EK113	Dam_w_03	1
Dam3	wet	23 Mar 24\CamC2\100EK001	Dam_w_03	1
Dam3	wet	23 Mar 24\CamC3\100EK001	Dam_w_03	1
Dam3	wet	23 Mar 24\CamC4\100EK001	Dam_w_03	1
Dam3	wet	23 Mar 27\CamC1\101EK001	Dam_w_04	1
Dam3	wet	23 Mar 27\CamC2\100EK001	Dam_w_04	1
Dam3	wet	23 Mar 27\CamC3\100EK001	Dam_w_04	1
Dam3	wet	23 Mar 27\CamC4\100EK001	Dam_w_04	1
Dam3	wet	23 Mar 30\CamC1\100EK001	Dam_w_04	1
Dam3	wet	23 Mar 30\CamC2\100EK001	Dam_w_04	1
Dam3	wet	23 Mar 30\CamC3\100EK001	Dam_w_04	1
Dam3	wet	23 Mar 30\CamC4\100EK001	Dam_w_04	1
Kolobe	wet	23 Apr 01\CamA1\100EK001	Kol_w_05	1
Kolobe	wet	23 Apr 01\CamA2\100EK001	Kol_w_05	1
Kolobe	wet	23 Apr 01\CamA3\100DSCIM	Kol_w_05	1
Kolobe	wet	23 Apr 01\CamA3\101DSCIM	Kol_w_05	1
Kolobe	wet	23 Apr 01\CamA3\103DSCIM	Kol_w_05	1
Kolobe	wet	23 Apr 01\CamA3\104DSCIM	Kol_w_05	1
Kolobe	wet	23 Apr 01\CamA3\105DSCIM	Kol_w_05	1
Kolobe	wet	23 Apr 01\CamA3\106DSCIM	Kol_w_05	1
Kolobe	wet	23 Apr 01\CamA3\107DSCIM	Kol_w_05	1
Kolobe	wet	23 Apr 01\CamA3\109DSCIM	Kol_w_05	1
Kolobe	wet	23 Apr 03\CamA1\100EK001	Kol_w_05	1
Kolobe	wet	23 Apr 03\CamA2\100EK001	Kol_w_05	1
Kolobe	wet	23 Apr 03\CamA3\100DSCIM	Kol_w_05	1
Kolobe	wet	23 Apr 03\CamA3\102DSCIM	Kol_w_05	1
Kolobe	wet	23 Apr 03\CamA3\103DSCIM	Kol_w_05	1
Kolobe	wet	23 Apr 03\CamA3\104DSCIM	Kol_w_05	1
Kolobe	wet	23 Apr 03\CamA3\105DSCIM	Kol_w_05	1
Kolobe	wet	23 Apr 06\CamA1\100EK001	Kol_w_06	1
Kolobe	wet	23 Apr 06\CamA2\100EK001	Kol_w_06	1
Kolobe	wet	23 Apr 06\CamA3\100DSCIM	Kol_w_06	1
Kolobe	wet	23 Apr 06\CamA3\101DSCIM	Kol_w_06	1
Kolobe	wet	23 Apr 06\CamA3\103DSCIM	Kol_w_06	1
Kolobe	wet	23 Apr 06\CamA3\104DSCIM	Kol_w_06	1
Kolobe	wet	23 Apr 06\CamA3\105DSCIM	Kol_w_06	1
Kolobe	wet	23 Apr 06\CamA3\106DSCIM	Kol_w_06	1
Kolobe	wet	23 Apr 06\CamA3\107DSCIM	Kol_w_06	1
Kolobe	wet	23 Apr 06\CamA3\108DSCIM	Kol_w_06	1
Kolobe	wet	23 Apr 06\CamA3\109DSCIM	Kol_w_06	1
Kolobe	wet	23 Apr 09\CamA1\100EK001	Kol_w_06	1
Kolobe	wet	23 Apr 09\CamA2\100EK001	Kol_w_06	1
Kolobe	wet	23 Apr 09\CamA3\100DSCIM	Kol_w_06	1
Kolobe	wet	23 Apr 09\CamA3\101DSCIM	Kol_w_06	1
Kolobe	wet	23 Apr 09\CamA3\102DSCIM	Kol_w_06	1
Kolobe	wet	23 Apr 09\CamA3\103DSCIM	Kol_w_06	1
Kolobe	wet	23 Apr 09\CamA3\104DSCIM	Kol_w_06	1
Kolobe	wet	23 Apr 09\CamA3\105DSCIM	Kol_w_06	1
Kolobe	wet	23 Apr 09\CamA3\106DSCIM	Kol_w_06	1
Kolobe	wet	23 Apr 13\CamA1\100EK001	Kol_w_07	1
Kolobe	wet	23 Apr 13\CamA2\100EK001	Kol_w_07	1
Kolobe	wet	23 Apr 13\CamA3\100DSCIM	Kol_w_07	1
Kolobe	wet	23 Apr 13\CamA3\106DSCIM	Kol_w_07	1
Kolobe	wet	23 Apr 13\CamA3\109DSCIM	Kol_w_07	1
Kolobe	wet	23 Apr 13\CamA3\110DSCIM	Kol_w_07	1
Kolobe	wet	23 Apr 13\CamA3\111DSCIM	Kol_w_07	1
Kolobe	wet	23 Apr 13\CamA3\112DSCIM	Kol_w_07	1
Kolobe	wet	23 Apr 15\CamA1\100EK001	Kol_w_07	1
Kolobe	wet	23 Apr 15\CamA2\100EK001	Kol_w_07	1
Kolobe	wet	23 Apr 15\CamA3\101DSCIM	Kol_w_07	1
Kolobe	wet	23 Apr 15\CamA3\102DSCIM	Kol_w_07	1
Kolobe	wet	23 Apr 15\CamA3\103DSCIM	Kol_w_07	1
Kolobe	wet	23 Apr 15\CamA3\104DSCIM	Kol_w_07	1
Kolobe	wet	23 Apr 19\CamA1 batteries got too low\100EK001	Kol_w_08	1
Kolobe	wet	23 Apr 19\CamA2 batteries died\100EK001	Kol_w_08	1
Kolobe	wet	23 Apr 19\CamA3\100DSCIM	Kol_w_08	1
Kolobe	wet	23 Apr 19\CamA3\101DSCIM	Kol_w_08	1
Kolobe	wet	23 Apr 19\CamA3\102DSCIM	Kol_w_08	1
Kolobe	wet	23 Apr 19\CamA3\103DSCIM	Kol_w_08	1
Kolobe	wet	23 Apr 19\CamA3\104DSCIM	Kol_w_08	1
Kolobe	wet	23 Apr 19\CamA3\106DSCIM	Kol_w_08	1
Kolobe	wet	23 Apr 19\CamA3\108DSCIM	Kol_w_08	1
Kolobe	wet	23 Apr 19\CamA3\109DSCIM	Kol_w_08	1
Kolobe	wet	23 Apr 19\CamA3\110DSCIM	Kol_w_08	1
Kolobe	wet	23 Apr 21\CamA1\100EK001	Kol_w_08	1
Kolobe	wet	23 Apr 21\CamA2\100EK001	Kol_w_08	1
Kolobe	wet	23 Apr 21\CamA3\100DSCIM	Kol_w_08	1
Kolobe	wet	23 Apr 21\CamA3\101DSCIM	Kol_w_08	1
Kolobe	wet	23 Apr 21\CamA3\102DSCIM	Kol_w_08	1
Kolobe	wet	23 Apr 21\CamA3\104DSCIM	Kol_w_08	1
Kolobe	wet	23 March 10\CamA1\100EK001	Kol_w_01	0
Kolobe	wet	23 March 10\CamA2\100EK001	Kol_w_01	0
Kolobe	wet	23 March 10\CamA3\100DSCIM	Kol_w_01	0
Kolobe	wet	23 March 10\CamA3\102DSCIM	Kol_w_01	0
Kolobe	wet	23 March 10\CamA3\103DSCIM	Kol_w_01	0
Kolobe	wet	23 March 10\CamA3\105DSCIM	Kol_w_01	0
Kolobe	wet	23 March 15\CamA1\100EK001	Kol_w_02	1
Kolobe	wet	23 March 15\CamA2\100EK001	Kol_w_02	1
Kolobe	wet	23 March 15\CamA3\107DSCIM	Kol_w_02	1
Kolobe	wet	23 March 15\CamA3\108DSCIM	Kol_w_02	1
Kolobe	wet	23 March 15\CamA3\109DSCIM	Kol_w_02	1
Kolobe	wet	23 March 15\CamA3\111DSCIM	Kol_w_02	1
Kolobe	wet	23 March 15\CamA3\112DSCIM	Kol_w_02	1
Kolobe	wet	23 March 16\CamA1\100EK001	Kol_w_02	1
Kolobe	wet	23 March 16\CamA2\100EK001	Kol_w_02	1
Kolobe	wet	23 March 16\CamA3\100DSCIM	Kol_w_02	1
Kolobe	wet	23 March 16\CamA3\101DSCIM	Kol_w_02	1
Kolobe	wet	23 March 16\CamA3\102DSCIM	Kol_w_02	1
Kolobe	wet	23 March 18\CamA3 not timelapse but motion trigger\100DSCIM	Kol_w_03	1
Kolobe	wet	23 March 22\CamA1\100EK001	Kol_w_03	1
Kolobe	wet	23 March 22\CamA2\100EK001	Kol_w_03	1
Kolobe	wet	23 March 22\CamA3\104DSCIM	Kol_w_03	1
Kolobe	wet	23 March 22\CamA3\106DSCIM	Kol_w_03	1
Kolobe	wet	23 March 22\CamA3\107DSCIM	Kol_w_03	1
Kolobe	wet	23 March 22\CamA3\109DSCIM	Kol_w_03	1
Kolobe	wet	23 March 22\CamA3\110DSCIM	Kol_w_03	1
Kolobe	wet	23 March 22\CamA3\112DSCIM	Kol_w_03	1
Kolobe	wet	23 March 22\CamA3\113DSCIM	Kol_w_03	1
Kolobe	wet	23 March 22\CamA3\114DSCIM	Kol_w_03	1
Kolobe	wet	23 March 22\CamA3\115DSCIM	Kol_w_03	1
Kolobe	wet	23 March 26\CamA1\100EK001	Kol_w_04	1
Kolobe	wet	23 March 26\CamA2\100EK001	Kol_w_04	1
Kolobe	wet	23 March 26\CamA3\100DSCIM	Kol_w_04	1
Kolobe	wet	23 March 26\CamA3\101DSCIM	Kol_w_04	1
Kolobe	wet	23 March 26\CamA3\102DSCIM	Kol_w_04	1
Kolobe	wet	23 March 26\CamA3\103DSCIM	Kol_w_04	1
Kolobe	wet	23 March 26\CamA3\104DSCIM	Kol_w_04	1
Kolobe	wet	23 March 26\CamA3\105DSCIM	Kol_w_04	1
Kolobe	wet	23 March 26\CamA3\106DSCIM	Kol_w_04	1
Kolobe	wet	23 March 26\CamA3\109DSCIM	Kol_w_04	1
Kolobe	wet	23 March 26\CamA3\111DSCIM	Kol_w_04	1
Kolobe	wet	23 March 26\CamA3\112DSCIM	Kol_w_04	1
Kolobe	wet	23 March 28\CamA1 stopped running during the night\100EK001	Kol_w_04	1
Kolobe	wet	23 March 28\CamA2\100EK001	Kol_w_04	1
Kolobe	wet	23 March 28\CamA3\100DSCIM	Kol_w_04	1
Kolobe	wet	23 March 28\CamA3\101DSCIM	Kol_w_04	1
Kolobe	wet	23 March 28\CamA3\102DSCIM	Kol_w_04	1
Kolobe	wet	23 March 28\CamA3\103DSCIM	Kol_w_04	1
Kolobe	wet	23 March 28\CamA3\104DSCIM	Kol_w_04	1
Mofela	wet	23 Apr 01\CamB1\100EK001	Mof_w_05	1
Mofela	wet	23 Apr 01\CamB2\100EK001	Mof_w_05	1
Mofela	wet	23 Apr 01\CamB3\100EK001	Mof_w_05	1
Mofela	wet	23 Apr 01\CamB4\100EK001	Mof_w_05	1
Mofela	wet	23 Apr 04\CamB1\100EK001	Mof_w_05	1
Mofela	wet	23 Apr 04\CamB2\100EK001	Mof_w_05	1
Mofela	wet	23 Apr 04\CamB3\100EK001	Mof_w_05	1
Mofela	wet	23 Apr 04\CamB4\100EK001	Mof_w_05	1
Mofela	wet	23 Apr 06\CamB1\100EK001	Mof_w_06	1
Mofela	wet	23 Apr 06\CamB2\100EK001	Mof_w_06	1
Mofela	wet	23 Apr 06\CamB3\100EK001	Mof_w_06	1
Mofela	wet	23 Apr 06\CamB4\100EK001	Mof_w_06	1
Mofela	wet	23 Apr 10\CamB1\100EK001	Mof_w_06	1
Mofela	wet	23 Apr 10\CamB2\100EK001	Mof_w_06	1
Mofela	wet	23 Apr 10\CamB3\100EK001	Mof_w_06	1
Mofela	wet	23 Apr 10\CamB4\100EK001	Mof_w_06	1
Mofela	wet	23 Apr 13\CamB1\100EK001	Mof_w_07	1
Mofela	wet	23 Apr 13\CamB2\100EK001	Mof_w_07	1
Mofela	wet	23 Apr 13\CamB3\100EK001	Mof_w_07	1
Mofela	wet	23 Apr 13\CamB4\100EK001	Mof_w_07	1
Mofela	wet	23 Apr 16\CamB1\100EK001	Mof_w_07	1
Mofela	wet	23 Apr 16\CamB2\100EK001	Mof_w_07	1
Mofela	wet	23 Apr 16\CamB3\100EK001	Mof_w_07	1
Mofela	wet	23 Apr 16\CamB4\100EK001	Mof_w_07	1
Mofela	wet	23 Apr 19\CamB1\100EK001	Mof_w_08	1
Mofela	wet	23 Apr 19\CamB2\100EK001	Mof_w_08	1
Mofela	wet	23 Apr 19\CamB3\100EK001	Mof_w_08	1
Mofela	wet	23 Apr 19\CamB4\100EK001	Mof_w_08	1
Mofela	wet	23 Apr 22\CamB1\100EK001	Mof_w_08	1
Mofela	wet	23 Apr 22\CamB2\100EK001	Mof_w_08	1
Mofela	wet	23 Apr 22\CamB3\100EK001	Mof_w_08	1
Mofela	wet	23 Apr 22\CamB4\100EK001	Mof_w_08	1
Mofela	wet	23 March 11\CamB2\100EK001	Mof_w_01	0
Mofela	wet	23 March 11\CamB3\100EK001	Mof_w_01	0
Mofela	wet	23 March 11\CamB4\100EK001	Mof_w_01	0
Mofela	wet	23 March 15\CamB1\100EK001	Mof_w_02	1
Mofela	wet	23 March 15\CamB2\100EK001	Mof_w_02	1
Mofela	wet	23 March 15\CamB3\100EK001	Mof_w_02	1
Mofela	wet	23 March 15\CamB4\100EK001	Mof_w_02	1
Mofela	wet	23 March 17\CamB1\100EK001	Mof_w_02	1
Mofela	wet	23 March 17\CamB2\100EK001	Mof_w_02	1
Mofela	wet	23 March 17\CamB3\100EK001	Mof_w_02	1
Mofela	wet	23 March 17\CamB4\100EK001	Mof_w_02	1
Mofela	wet	23 March 18\CamB1\100EK001	Mof_w_03	1
Mofela	wet	23 March 18\CamB2\100EK001	Mof_w_03	1
Mofela	wet	23 March 18\CamB3\100EK001	Mof_w_03	1
Mofela	wet	23 March 18\CamB4 lens coveredblurred\100EK001	Mof_w_03	1
Mofela	wet	23 March 23\CamB1\100EK001	Mof_w_03	1
Mofela	wet	23 March 23\CamB2\100EK001	Mof_w_03	1
Mofela	wet	23 March 23\CamB3\100EK001	Mof_w_03	1
Mofela	wet	23 March 26\CamB1\100EK001	Mof_w_04	1
Mofela	wet	23 March 26\CamB2\100EK001	Mof_w_04	1
Mofela	wet	23 March 26\CamB3\100EK001	Mof_w_04	1
Mofela	wet	23 March 26\CamB4\100EK001	Mof_w_04	1
Mofela	wet	23 March 29\CamB1	Mof_w_04	1
Mofela	wet	23 March 29\CamB2\100EK001	Mof_w_04	1
Mofela	wet	23 March 29\CamB3 stopped working during two nights\100EK001	Mof_w_04	1
Mofela	wet	23 March 29\CamB4\100EK001	Mof_w_04	1
Kolobe	dry	20230909\Cam A1	Kol_d_01	0
Kolobe	dry	20230909\Cam A2	Kol_d_01	0
Kolobe	dry	20230913\Cam A1	Kol_d_02	1
Kolobe	dry	20230913\Cam A2	Kol_d_02	1
Kolobe	dry	20230913\Cam A3\100DSCIM	Kol_d_02	1
Kolobe	dry	20230913\Cam A3\101DSCIM	Kol_d_02	1
Kolobe	dry	20230913\Cam A3\102DSCIM	Kol_d_02	1
Kolobe	dry	20230913\Cam A3\103DSCIM	Kol_d_02	1
Kolobe	dry	20230913\Cam A3\104DSCIM	Kol_d_02	1
Kolobe	dry	20230913\Cam A3\105DSCIM	Kol_d_02	1
Kolobe	dry	20230913\Cam A3\106DSCIM	Kol_d_02	1
Kolobe	dry	20230913\Cam A3\107DSCIM	Kol_d_02	1
Kolobe	dry	20230913\Cam A3\108DSCIM	Kol_d_02	1
Kolobe	dry	20230913\Cam A3\109DSCIM	Kol_d_02	1
Kolobe	dry	20230913\Cam A3\111DSCIM	Kol_d_02	1
Kolobe	dry	20230915\Cam A1	Kol_d_02	1
Kolobe	dry	20230915\Cam A2	Kol_d_02	1
Kolobe	dry	20230915\Cam A3\100DSCIM	Kol_d_02	1
Kolobe	dry	20230915\Cam A3\101DSCIM	Kol_d_02	1
Kolobe	dry	20230915\Cam A3\103DSCIM	Kol_d_02	1
Kolobe	dry	20230915\Cam A3\104DSCIM	Kol_d_02	1
Kolobe	dry	20230915\Cam A3\105DSCIM	Kol_d_02	1
Kolobe	dry	20230919\Cam A1	Kol_d_03	1
Kolobe	dry	20230919\Cam A2	Kol_d_03	1
Kolobe	dry	20230919\Cam A3\100DSCIM	Kol_d_03	1
Kolobe	dry	20230919\Cam A3\101DSCIM	Kol_d_03	1
Kolobe	dry	20230919\Cam A3\102DSCIM	Kol_d_03	1
Kolobe	dry	20230919\Cam A3\103DSCIM	Kol_d_03	1
Kolobe	dry	20230919\Cam A3\104DSCIM	Kol_d_03	1
Kolobe	dry	20230919\Cam A3\105DSCIM	Kol_d_03	1
Kolobe	dry	20230919\Cam A3\106DSCIM	Kol_d_03	1
Kolobe	dry	20230919\Cam A3\107DSCIM	Kol_d_03	1
Kolobe	dry	20230919\Cam A3\108DSCIM	Kol_d_03	1
Kolobe	dry	20230919\Cam A3\109DSCIM	Kol_d_03	1
Kolobe	dry	20230919\Cam A3\111DSCIM	Kol_d_03	1
Kolobe	dry	20230921\Cam A1	Kol_d_03	1
Kolobe	dry	20230921\Cam A2	Kol_d_03	1
Kolobe	dry	20230921\Cam A3\100DSCIM	Kol_d_03	1
Kolobe	dry	20230921\Cam A3\101DSCIM	Kol_d_03	1
Kolobe	dry	20230921\Cam A3\102DSCIM	Kol_d_03	1
Kolobe	dry	20230921\Cam A3\103DSCIM	Kol_d_03	1
Kolobe	dry	20230921\Cam A3\104DSCIM	Kol_d_03	1
Kolobe	dry	20230921\Cam A3\105DSCIM	Kol_d_03	1
Kolobe	dry	20230924\Cam A1	Kol_d_04	-1
Kolobe	dry	20230924\Cam A2	Kol_d_04	-1
Kolobe	dry	20230924\Cam A3\100DSCIM	Kol_d_04	-1
Mofela	dry	20230910\Cam B2	Mof_d_01	0
Mofela	dry	20230910\Cam B3 - tipped over	Mof_d_01	0
Mofela	dry	20230913\Cam B1	Mof_d_02	1
Mofela	dry	20230913\Cam B2	Mof_d_02	1
Mofela	dry	20230916\Cam B1	Mof_d_02	1
Mofela	dry	20230916\Cam B2	Mof_d_02	1
Mofela	dry	20230916\Cam B3	Mof_d_02	1
Mofela	dry	20230919\Cam B1	Mof_d_03	1
Mofela	dry	20230919\Cam B2	Mof_d_03	1
Mofela	dry	20230919\Cam B3	Mof_d_03	1
Mofela	dry	20230922\Cam B1	Mof_d_03	1
Mofela	dry	20230922\Cam B2	Mof_d_03	1
Mofela	dry	20230922\Cam B3	Mof_d_03	1
Mofela	dry	20230924\Cam B1	Mof_d_04	1
Mofela	dry	20230924\Cam B2	Mof_d_04	1
Mofela	dry	20230928\Cam B2	Mof_d_04	1
Mofela	dry	20231001\Cam B2	Mof_d_05	1
Mofela	dry	20231004\Cam B1	Mof_d_05	1
Mofela	dry	20231004\Cam B2	Mof_d_05	1
Mofela	dry	20231007\Cam B1	Mof_d_06	1
Mofela	dry	20231007\Cam B2	Mof_d_06	1
Mofela	dry	20231007\Cam B3	Mof_d_06	1
Mofela	dry	20231010\Cam B2	Mof_d_06	1
Monong	dry	20230917\CamC1 time stamp resetted	Mon_d_01	0
Monong	dry	20230917\CamC2	Mon_d_01	0
Monong	dry	20230917\CamC3	Mon_d_01	0
Monong	dry	20230917\CamC4	Mon_d_01	0
Monong	dry	20230919\Cam C1	Mon_d_02	1
Monong	dry	20230919\Cam C2	Mon_d_02	1
Monong	dry	20230919\Cam C3	Mon_d_02	1
Monong	dry	20230919\Cam C4	Mon_d_02	1
Monong	dry	20230923\Cam C1 shut off and time reset	Mon_d_02	1
Monong	dry	20230923\Cam C2	Mon_d_02	1
Monong	dry	20230923\Cam C3	Mon_d_02	1
Monong	dry	20230923\Cam C4	Mon_d_02	1
Monong	dry	20230924\Cam C1	Mon_d_03	1
Monong	dry	20230924\Cam C2	Mon_d_03	1
Monong	dry	20230924\Cam C3	Mon_d_03	1
Monong	dry	20230924\Cam C4	Mon_d_03	1
Monong	dry	20230929\Cam C1	Mon_d_03	1
Monong	dry	20230929\Cam C2	Mon_d_03	1
Monong	dry	20230929\Cam C3	Mon_d_03	1
Monong	dry	20230929\Cam C4	Mon_d_03	1
Monong	dry	20231001\Cam C1	Mon_d_04	1
Monong	dry	20231001\Cam C2	Mon_d_04	1
Monong	dry	20231001\Cam C3	Mon_d_04	1
Monong	dry	20231001\Cam C4	Mon_d_04	1
Monong	dry	20231005\Cam C1	Mon_d_04	1
Monong	dry	20231005\Cam C2	Mon_d_04	1
Monong	dry	20231005\Cam C3	Mon_d_04	1
Monong	dry	20231005\Cam C4	Mon_d_04	1
Monong	dry	20231007\Cam C1	Mon_d_05	1
Monong	dry	20231007\Cam C2	Mon_d_05	1
Monong	dry	20231007\Cam C3	Mon_d_05	1
Monong	dry	20231007\Cam C4	Mon_d_05	1
Monong	dry	20231011\Cam C1	Mon_d_05	1
Monong	dry	20231011\Cam C2	Mon_d_05	1
Monong	dry	20231011\Cam C3	Mon_d_05	1
Monong	dry	20231011\Cam C4	Mon_d_05	1
Monong	dry	20231013\Cam C1	Mon_d_06	1
Monong	dry	20231013\Cam C2	Mon_d_06	1
Monong	dry	20231013\Cam C3	Mon_d_06	1
Monong	dry	20231013\Cam C4	Mon_d_06	1
Monong	dry	20231017\Cam C1	Mon_d_06	1
Monong	dry	20231017\Cam C2	Mon_d_06	1
Monong	dry	20231017\Cam C3	Mon_d_06	1
Monong	dry	20231017\Cam C4	Mon_d_06	1
Monong	dry	20231019\Cam C2	Mon_d_07	1
Monong	dry	20231019\Cam C3	Mon_d_07	1
Monong	dry	20231019\Cam C4	Mon_d_07	1
Monong	dry	20231023\Cam C2	Mon_d_07	1
Monong	dry	20231023\Cam C3	Mon_d_07	1
Monong	dry	20231023\Cam C4	Mon_d_07	1
Trail1	dry	20231002_1\Cam A1\101EK113	Tr1_d_01	0
Trail1	dry	20231002_1\Cam A1\102EK113	Tr1_d_01	0
Trail1	dry	20231002_1\Cam A1\104EK113	Tr1_d_01	0
Trail1	dry	20231002_1\Cam A1\105EK113	Tr1_d_01	0
Trail1	dry	20231002_2\Cam A1	Tr1_d_01	0
Trail1	dry	20231003\Cam A1	Tr1_d_01	0
Trail1	dry	20231007\Cam A1	Tr1_d_02	0
Trail1	dry	20231009\Cam A1	Tr1_d_02	0
Trail1	dry	20231013\Cam A1	Tr1_d_03	0
Trail1	dry	20231015\Cam A1	Tr1_d_03	0
Trail1	dry	20231019\Cam A1	Tr1_d_04	0
Trail1	dry	20231021\Cam A1	Tr1_d_04	0
Trail2	dry	20231002_1\Cam A2	Tr2_d_01	0
Trail2	dry	20231002_2\Cam A2	Tr2_d_01	0
Trail2	dry	20231003\Cam A2	Tr2_d_01	0
Trail2	dry	20231007\Cam A2	Tr2_d_02	0
Trail2	dry	20231009\Cam A2	Tr2_d_02	0
Trail2	dry	20231013\Cam A2	Tr2_d_03	0
Trail2	dry	20231015\Cam A2	Tr2_d_03	0
Trail2	dry	20231019\Cam A2	Tr2_d_04	0
Trail2	dry	20231021\Cam A2	Tr2_d_04	0
Trail3	dry	20231002_1\Cam A3\100DSCIM	Tr3_d_01	0
Trail3	dry	20231002_1\Cam A3\102DSCIM	Tr3_d_01	0
Trail3	dry	20231002_1\Cam A3\103DSCIM	Tr3_d_01	0
Trail3	dry	20231002_1\Cam A3\104DSCIM	Tr3_d_01	0
Trail3	dry	20231007\Cam A3	Tr3_d_02	0
Trail3	dry	20231009\Cam A3	Tr3_d_02	0
Trail3	dry	20231013\Cam A3	Tr3_d_03	0
Trail3	dry	20231015\Cam A3	Tr3_d_03	0
Trail3	dry	20231019\Cam A3	Tr3_d_04	0
Trail3	dry	20231021\Cam A3	Tr3_d_04	0
