## Supporting Information 2 for "Species ecology, behavior, and substrate type shape eDNA detection of mammals at savanna waterholes": species_presence_CT_eDNA.csv

Species	CT_species	eDNA_species
Aepyceros melampus	1	1
Aethomys chrysophilus	0	1
Alcelaphus buselaphus	1	1
Antidorcas marsupialis	1	1
Caracal caracal	1	0
Ceratotherium simum	1	1
Chlorocebus pygerythrus	1	1
Connochaetes gnou	1	1
Cryptomys holosericeus	0	1
Cynictis penicillata	1	1
Damaliscus pygargus	1	1
Elephantulus brachyrhynchus	0	1
Equus quagga	1	1
Galerella sanguinea	1	1
Genetta genetta	1	1
Gerbilliscus leucogaster	0	1
Giraffa giraffa	1	1
Hystrix africaeaustralis	1	1
Kobus ellipsiprymnus	1	1
Laephotis capensis	0	1
Lemniscomys rosalia	0	1
Leptailurus serval	1	0
Lepus sp	1	1
Lupulella mesomelas	1	1
Mastomys coucha	0	1
Mellivora capensis	1	1
Miniopterus fraterculus	0	1
Miniopterus natalensis	0	1
Mungos mungo	1	0
Mus minutoides	0	1
Orycteropus afer	0	1
Oryx gazella	1	1
Otomys angoniensis	0	1
Parahyaena brunnea	1	1
Phacochoerus africanus	1	1
Potamochoerus larvatus	1	0
Proteles cristatus	1	0
Raphicerus campestris	0	1
Redunca fulvorufula	1	1
Scotophilus viridis	0	1
Sylvicapra grimmia	1	1
Syncerus caffer	1	1
Tragelaphus oryx	1	1
Tragelaphus strepsiceros	1	1
Vulpes chama	0	1
