## Supporting Information 2 for "Species ecology, behavior, and substrate type shape eDNA detection of mammals at savanna waterholes": periods_start_end_times.csv

period	location	Date2	date2_start	date2_start	Start	End
Dam_w_01	Dam3	12_03_2023	09_03_2023	12_03_2023	09.03.2023 07:44	12.03.2023 07:46
Dam_w_02	Dam3	18_03_2023	12_03_2023	18_03_2023	12.03.2023 07:44	18.03.2023 07:46
Dam_w_03	Dam3	24_03_2023	18_03_2023	24_03_2023	18.03.2023 07:44	24.03.2023 07:46
Dam_w_04	Dam3	30_03_2023	24_03_2023	30_03_2023	24.03.2023 07:44	30.03.2023 07:46
Dam_w_05	Dam3	05_04_2023	30_03_2023	05_04_2023	30.03.2023 07:44	05.04.2023 07:46
Dam_w_06	Dam3	11_04_2023	05_04_2023	11_04_2023	05.04.2023 07:44	11.04.2023 07:46
Dam_w_07	Dam3	17_04_2023	11_04_2023	17_04_2023	11.04.2023 07:44	17.04.2023 07:46
Dam_w_08	Dam3	23_04_2023	17_04_2023	23_04_2023	17.04.2023 07:44	23.04.2023 07:46
Kol_w_01	Kolobe	10_03_2023	08_09_2023	10_03_2023	08.09.2023 07:44	10.03.2023 07:46
Kol_w_02	Kolobe	16_03_2023	10_03_2023	16_03_2023	10.03.2023 07:44	16.03.2023 07:46
Kol_w_03	Kolobe	22_03_2023	16_03_2023	22_03_2023	16.03.2023 07:44	22.03.2023 07:46
Kol_w_04	Kolobe	28_03_2023	22_03_2023	28_03_2023	22.03.2023 07:44	28.03.2023 07:46
Kol_w_05	Kolobe	03_04_2023	28_03_2023	03_04_2023	28.03.2023 07:44	03.04.2023 07:46
Kol_w_06	Kolobe	09_04_2023	03_04_2023	09_04_2023	03.04.2023 07:44	09.04.2023 07:46
Kol_w_07	Kolobe	15_04_2023	09_04_2023	15_04_2023	09.04.2023 07:44	15.04.2023 07:46
Kol_w_08	Kolobe	21_04_2023	15_04_2023	21_04_2023	15.04.2023 07:44	21.04.2023 07:46
Kol_d_01	Kolobe	09_09_2023	03_09_2023	09_09_2023	03.09.2023 07:44	09.09.2023 07:46
Kol_d_02	Kolobe	15_09_2023	09_09_2023	15_09_2023	09.09.2023 07:44	15.09.2023 07:46
Kol_d_03	Kolobe	21_09_2023	15_09_2023	21_09_2023	15.09.2023 07:44	21.09.2023 07:46
Mof_w_01	Mofela	11_03_2023	09_03_2023	11_03_2023	09.03.2023 07:44	11.03.2023 07:46
Mof_w_02	Mofela	17_03_2023	11_03_2023	17_03_2023	11.03.2023 07:44	17.03.2023 07:46
Mof_w_03	Mofela	23_03_2023	17_03_2023	23_03_2023	17.03.2023 07:44	23.03.2023 07:46
Mof_w_04	Mofela	29_03_2023	23_03_2023	29_03_2023	23.03.2023 07:44	29.03.2023 07:46
Mof_w_05	Mofela	04_04_2023	29_03_2023	04_04_2023	29.03.2023 07:44	04.04.2023 07:46
Mof_w_06	Mofela	10_04_2023	04_04_2023	10_04_2023	04.04.2023 07:44	10.04.2023 07:46
Mof_w_07	Mofela	16_04_2023	10_04_2023	16_04_2023	10.04.2023 07:44	16.04.2023 07:46
Mof_w_08	Mofela	22_04_2023	16_04_2023	22_04_2023	16.04.2023 07:44	22.04.2023 07:46
Mof_d_01	Mofela	10_09_2023	07_09_2023	10_09_2023	07.09.2023 07:44	10.09.2023 07:46
Mof_d_02	Mofela	16_09_2023	10_09_2023	16_09_2023	10.09.2023 07:44	16.09.2023 07:46
Mof_d_03	Mofela	22_09_2023	16_09_2023	22_09_2023	16.09.2023 07:44	22.09.2023 07:46
Mof_d_04	Mofela	28_09_2023	22_09_2023	28_09_2023	22.09.2023 07:44	28.09.2023 07:46
Mof_d_05	Mofela	04_10_2023	28_09_2023	04_10_2023	28.09.2023 07:44	04.10.2023 07:46
Mof_d_06	Mofela	10_10_2023	04_10_2023	10_10_2023	04.10.2023 07:44	10.10.2023 07:46
Mon_d_01	Monong	17_09_2023	13_09_2023	17_09_2023	13.09.2023 07:44	17.09.2023 07:46
Mon_d_02	Monong	23_09_2023	17_09_2023	23_09_2023	17.09.2023 07:44	23.09.2023 07:46
Mon_d_03	Monong	29_09_2023	23_09_2023	29_09_2023	23.09.2023 07:44	29.09.2023 07:46
Mon_d_04	Monong	05_10_2023	29_09_2023	05_10_2023	29.09.2023 07:44	05.10.2023 07:46
Mon_d_05	Monong	11_10_2023	05_10_2023	11_10_2023	05.10.2023 07:44	11.10.2023 07:46
Mon_d_06	Monong	17_10_2023	11_10_2023	17_10_2023	11.10.2023 07:44	17.10.2023 07:46
Mon_d_07	Monong	23_10_2023	17_10_2023	23_10_2023	17.10.2023 07:44	23.10.2023 07:46
