## Supporting Information 2 for "Species ecology, behavior, and substrate type shape eDNA detection of mammals at savanna waterholes": temp_light_means.csv

	period	location	Date2	date2_start	date2_start.1	Start	End	mean_temp	mean_light
1	Dam_w_01	Dam3	12_03_2023	09_03_2023	12_03_2023	2020-03-09 23:07:44	2020-03-12 23:07:46	26.7824664224664	3928.61031746032
2	Dam_w_02	Dam3	18_03_2023	12_03_2023	18_03_2023	2020-03-12 23:07:44	2020-03-18 23:07:46	25.0100289351852	7205.65475115741
3	Dam_w_03	Dam3	24_03_2023	18_03_2023	24_03_2023	2020-03-18 23:07:44	2020-03-24 23:07:46	24.1364525462963	10936.2116956019
4	Dam_w_04	Dam3	30_03_2023	24_03_2023	30_03_2023	2020-03-24 23:07:44	2020-03-30 23:07:46	21.7320717592593	1778.46681712963
5	Dam_w_05	Dam3	05_04_2023	30_03_2023	05_04_2023	2020-03-30 23:07:44	2020-04-05 23:07:46	22.9424537037037	2214.73652199074
6	Dam_w_06	Dam3	11_04_2023	05_04_2023	11_04_2023	2020-04-05 23:07:44	2020-04-11 23:07:46	21.3652083333333	77.9812326388889
7	Dam_w_07	Dam3	17_04_2023	11_04_2023	17_04_2023	2020-04-11 23:07:44	2020-04-17 23:07:46	19.9060416666667	1203.87296875
8	Dam_w_08	Dam3	23_04_2023	17_04_2023	23_04_2023	2020-04-17 23:07:44	2020-04-23 23:07:46	20.3269647463457	3004.30007738607
9	Kol_w_01	Kolobe	10_03_2023	08_09_2023	10_03_2023	2020-09-08 23:07:44	2020-03-10 23:07:46	NA	NA
10	Kol_w_02	Kolobe	16_03_2023	10_03_2023	16_03_2023	2020-03-10 23:07:44	2020-03-16 23:07:46	25.8944852282901	12853.2688272158
11	Kol_w_03	Kolobe	22_03_2023	16_03_2023	22_03_2023	2020-03-16 23:07:44	2020-03-22 23:07:46	25.2565341614907	13508.7507329193
12	Kol_w_04	Kolobe	28_03_2023	22_03_2023	28_03_2023	2020-03-22 23:07:44	2020-03-28 23:07:46	22.1516617733412	2529.88283029947
13	Kol_w_05	Kolobe	03_04_2023	28_03_2023	03_04_2023	2020-03-28 23:07:44	2020-04-03 23:07:46	21.8386119144014	3402.37299595142
14	Kol_w_06	Kolobe	09_04_2023	03_04_2023	09_04_2023	2020-04-03 23:07:44	2020-04-09 23:07:46	22.7039155581261	3870.87975130133
15	Kol_w_07	Kolobe	15_04_2023	09_04_2023	15_04_2023	2020-04-09 23:07:44	2020-04-15 23:07:46	20.5286524002313	1582.02888953152
16	Kol_w_08	Kolobe	21_04_2023	15_04_2023	21_04_2023	2020-04-15 23:07:44	2020-04-21 23:07:46	20.4318160786582	3186.10761133603
17	Kol_d_01	Kolobe	09_09_2023	03_09_2023	09_09_2023	2020-09-03 23:07:44	2020-09-09 23:07:46	17.5157249070632	0.00223048327137546
18	Kol_d_02	Kolobe	15_09_2023	09_09_2023	15_09_2023	2020-09-09 23:07:44	2020-09-15 23:07:46	16.7504858299595	0.623406593406593
19	Kol_d_03	Kolobe	21_09_2023	15_09_2023	21_09_2023	2020-09-15 23:07:44	2020-09-21 23:07:46	17.5910699826489	608.216558704453
20	Mof_w_01	Mofela	11_03_2023	09_03_2023	11_03_2023	2020-03-09 23:07:44	2020-03-11 23:07:46	25.6742780748663	2775.26499108734
21	Mof_w_02	Mofela	17_03_2023	11_03_2023	17_03_2023	2020-03-11 23:07:44	2020-03-17 23:07:46	23.8307986111111	7388.81751736111
22	Mof_w_03	Mofela	23_03_2023	17_03_2023	23_03_2023	2020-03-17 23:07:44	2020-03-23 23:07:46	24.3875115740741	6003.13349537037
23	Mof_w_04	Mofela	29_03_2023	23_03_2023	29_03_2023	2020-03-23 23:07:44	2020-03-29 23:07:46	20.9440509259259	1647.17269675926
24	Mof_w_05	Mofela	04_04_2023	29_03_2023	04_04_2023	2020-03-29 23:07:44	2020-04-04 23:07:46	22.0651793981481	3673.1962037037
25	Mof_w_06	Mofela	10_04_2023	04_04_2023	10_04_2023	2020-04-04 23:07:44	2020-04-10 23:07:46	21.7244386574074	4331.98483217593
26	Mof_w_07	Mofela	16_04_2023	10_04_2023	16_04_2023	2020-04-10 23:07:44	2020-04-16 23:07:46	19.7385648148148	1514.19915509259
27	Mof_w_08	Mofela	22_04_2023	16_04_2023	22_04_2023	2020-04-16 23:07:44	2020-04-22 23:07:46	20.1647434017595	11218.1503005865
28	Mof_d_01	Mofela	10_09_2023	07_09_2023	10_09_2023	2020-09-07 23:07:44	2020-09-10 23:07:46	17.2328058510638	18.6102260638298
29	Mof_d_02	Mofela	16_09_2023	10_09_2023	16_09_2023	2020-09-10 23:07:44	2020-09-16 23:07:46	16.4236574074074	214.353506944444
30	Mof_d_03	Mofela	22_09_2023	16_09_2023	22_09_2023	2020-09-16 23:07:44	2020-09-22 23:07:46	16.8870023148148	73.756412037037
31	Mof_d_04	Mofela	28_09_2023	22_09_2023	28_09_2023	2020-09-22 23:07:44	2020-09-28 23:07:46	17.2945428240741	594.956915509259
32	Mof_d_05	Mofela	04_10_2023	28_09_2023	04_10_2023	2020-09-28 23:07:44	2020-10-04 23:07:46	19.5922395833333	3515.31803240741
33	Mof_d_06	Mofela	10_10_2023	04_10_2023	10_10_2023	2020-10-04 23:07:44	2020-10-10 23:07:46	18.9132986111111	526.200480324074
34	Mon_d_01	Monong	17_09_2023	13_09_2023	17_09_2023	2020-09-13 23:07:44	2020-09-17 23:07:46	16.5104902867715	3.40802035152636
35	Mon_d_02	Monong	23_09_2023	17_09_2023	23_09_2023	2020-09-17 23:07:44	2020-09-23 23:07:46	17.9254945054945	4.04844418739156
36	Mon_d_03	Monong	29_09_2023	23_09_2023	29_09_2023	2020-09-23 23:07:44	2020-09-29 23:07:46	17.3966975130133	14.2704337767496
37	Mon_d_04	Monong	05_10_2023	29_09_2023	05_10_2023	2020-09-29 23:07:44	2020-10-05 23:07:46	19.969034123771	5632.99172932331
38	Mon_d_05	Monong	11_10_2023	05_10_2023	11_10_2023	2020-10-05 23:07:44	2020-10-11 23:07:46	17.8	0
39	Mon_d_06	Monong	17_10_2023	11_10_2023	17_10_2023	2020-10-11 23:07:44	2020-10-17 23:07:46	NA	NA
40	Mon_d_07	Monong	23_10_2023	17_10_2023	23_10_2023	2020-10-17 23:07:44	2020-10-23 23:07:46	NA	NA
41						NA	NA	NA	NA
