## Supporting Information 2 for "Species ecology, behavior, and substrate type shape eDNA detection of mammals at savanna waterholes": visitation_events_per_period.csv

	Species	period	n_vis_events
1	Aepyceros melampus	Dam_w_02	5
2	Aepyceros melampus	Dam_w_03	9
3	Aepyceros melampus	Dam_w_04	10
4	Aepyceros melampus	Dam_w_05	5
5	Aepyceros melampus	Dam_w_06	8
6	Aepyceros melampus	Dam_w_07	5
7	Aepyceros melampus	Dam_w_08	7
8	Aepyceros melampus	Kol_d_02	11
9	Aepyceros melampus	Kol_d_03	14
10	Aepyceros melampus	Kol_w_03	1
11	Aepyceros melampus	Kol_w_04	1
12	Aepyceros melampus	Kol_w_05	3
13	Aepyceros melampus	Kol_w_06	3
14	Aepyceros melampus	Kol_w_07	1
15	Aepyceros melampus	Kol_w_08	5
16	Aepyceros melampus	Mof_d_02	12
17	Aepyceros melampus	Mof_d_03	13
18	Aepyceros melampus	Mof_d_04	10
19	Aepyceros melampus	Mof_d_05	12
20	Aepyceros melampus	Mof_d_06	24
21	Aepyceros melampus	Mof_w_02	2
22	Aepyceros melampus	Mof_w_03	5
23	Aepyceros melampus	Mof_w_05	5
24	Aepyceros melampus	Mof_w_06	5
25	Aepyceros melampus	Mof_w_07	7
26	Aepyceros melampus	Mof_w_08	6
27	Aepyceros melampus	Mon_d_02	15
28	Aepyceros melampus	Mon_d_03	10
29	Aepyceros melampus	Mon_d_04	21
30	Aepyceros melampus	Mon_d_05	23
31	Aepyceros melampus	Mon_d_06	19
32	Aepyceros melampus	Mon_d_07	21
33	Alcelaphus buselaphus	Dam_w_02	7
34	Alcelaphus buselaphus	Dam_w_03	6
35	Alcelaphus buselaphus	Dam_w_04	12
36	Alcelaphus buselaphus	Dam_w_06	8
37	Alcelaphus buselaphus	Dam_w_07	1
38	Alcelaphus buselaphus	Dam_w_08	6
39	Alcelaphus buselaphus	Kol_d_02	31
40	Alcelaphus buselaphus	Kol_d_03	40
41	Alcelaphus buselaphus	Kol_w_02	1
42	Alcelaphus buselaphus	Kol_w_03	2
43	Alcelaphus buselaphus	Kol_w_04	1
44	Alcelaphus buselaphus	Kol_w_05	1
45	Alcelaphus buselaphus	Kol_w_06	5
46	Alcelaphus buselaphus	Kol_w_08	1
47	Alcelaphus buselaphus	Mof_d_02	13
48	Alcelaphus buselaphus	Mof_d_03	16
49	Alcelaphus buselaphus	Mof_d_04	20
50	Alcelaphus buselaphus	Mof_d_05	36
51	Alcelaphus buselaphus	Mof_d_06	40
52	Alcelaphus buselaphus	Mof_w_02	1
53	Alcelaphus buselaphus	Mof_w_03	3
54	Alcelaphus buselaphus	Mof_w_04	2
55	Alcelaphus buselaphus	Mof_w_05	1
56	Alcelaphus buselaphus	Mof_w_06	5
57	Alcelaphus buselaphus	Mof_w_07	4
58	Alcelaphus buselaphus	Mof_w_08	1
59	Alcelaphus buselaphus	Mon_d_02	19
60	Alcelaphus buselaphus	Mon_d_03	21
61	Alcelaphus buselaphus	Mon_d_04	45
62	Alcelaphus buselaphus	Mon_d_05	40
63	Alcelaphus buselaphus	Mon_d_06	24
64	Alcelaphus buselaphus	Mon_d_07	51
65	Antidorcas marsupialis	Dam_w_03	1
66	Antidorcas marsupialis	Dam_w_04	2
67	Antidorcas marsupialis	Dam_w_05	1
68	Antidorcas marsupialis	Dam_w_06	2
69	Antidorcas marsupialis	Dam_w_08	1
70	Antidorcas marsupialis	Kol_d_02	6
71	Antidorcas marsupialis	Kol_d_03	10
72	Antidorcas marsupialis	Kol_w_02	1
73	Antidorcas marsupialis	Kol_w_03	5
74	Antidorcas marsupialis	Kol_w_04	3
75	Antidorcas marsupialis	Kol_w_05	5
76	Antidorcas marsupialis	Kol_w_06	1
77	Antidorcas marsupialis	Kol_w_07	2
78	Antidorcas marsupialis	Kol_w_08	4
79	Antidorcas marsupialis	Mof_d_02	9
80	Antidorcas marsupialis	Mof_d_03	11
81	Antidorcas marsupialis	Mof_d_04	4
82	Antidorcas marsupialis	Mof_d_05	7
83	Antidorcas marsupialis	Mof_d_06	11
84	Antidorcas marsupialis	Mof_w_02	3
85	Antidorcas marsupialis	Mof_w_03	1
86	Antidorcas marsupialis	Mof_w_04	2
87	Antidorcas marsupialis	Mof_w_05	7
88	Antidorcas marsupialis	Mof_w_06	5
89	Antidorcas marsupialis	Mof_w_07	6
90	Antidorcas marsupialis	Mof_w_08	8
91	Antidorcas marsupialis	Mon_d_02	18
92	Antidorcas marsupialis	Mon_d_03	13
93	Antidorcas marsupialis	Mon_d_04	12
94	Antidorcas marsupialis	Mon_d_05	25
95	Antidorcas marsupialis	Mon_d_06	13
96	Antidorcas marsupialis	Mon_d_07	30
97	Caracal caracal	Kol_d_02	1
98	Caracal caracal	Mon_d_03	1
99	Ceratotherium simum	Dam_w_02	4
100	Ceratotherium simum	Dam_w_03	1
101	Ceratotherium simum	Dam_w_04	3
102	Ceratotherium simum	Dam_w_05	4
103	Ceratotherium simum	Dam_w_06	1
104	Ceratotherium simum	Dam_w_07	1
105	Ceratotherium simum	Dam_w_08	6
106	Ceratotherium simum	Kol_d_02	13
107	Ceratotherium simum	Kol_d_03	5
108	Ceratotherium simum	Kol_w_05	2
109	Ceratotherium simum	Kol_w_06	2
110	Ceratotherium simum	Mof_d_02	9
111	Ceratotherium simum	Mof_d_03	14
112	Ceratotherium simum	Mof_d_04	11
113	Ceratotherium simum	Mof_d_05	15
114	Ceratotherium simum	Mof_d_06	7
115	Ceratotherium simum	Mof_w_02	3
116	Ceratotherium simum	Mof_w_03	4
117	Ceratotherium simum	Mof_w_04	4
118	Ceratotherium simum	Mof_w_05	8
119	Ceratotherium simum	Mof_w_06	10
120	Ceratotherium simum	Mof_w_07	4
121	Ceratotherium simum	Mof_w_08	7
122	Ceratotherium simum	Mon_d_02	8
123	Ceratotherium simum	Mon_d_03	8
124	Ceratotherium simum	Mon_d_04	17
125	Ceratotherium simum	Mon_d_05	10
126	Ceratotherium simum	Mon_d_06	13
127	Ceratotherium simum	Mon_d_07	10
128	Chlorocebus pygerythrus	Dam_w_02	9
129	Chlorocebus pygerythrus	Dam_w_03	12
130	Chlorocebus pygerythrus	Dam_w_04	9
131	Chlorocebus pygerythrus	Dam_w_05	5
132	Chlorocebus pygerythrus	Dam_w_06	6
133	Chlorocebus pygerythrus	Dam_w_07	4
134	Chlorocebus pygerythrus	Dam_w_08	6
135	Chlorocebus pygerythrus	Kol_d_02	2
136	Chlorocebus pygerythrus	Kol_d_03	8
137	Chlorocebus pygerythrus	Kol_w_03	3
138	Chlorocebus pygerythrus	Kol_w_04	1
139	Chlorocebus pygerythrus	Kol_w_05	1
140	Chlorocebus pygerythrus	Kol_w_06	4
141	Chlorocebus pygerythrus	Kol_w_07	4
142	Chlorocebus pygerythrus	Kol_w_08	1
143	Chlorocebus pygerythrus	Mof_d_02	3
144	Chlorocebus pygerythrus	Mof_d_03	2
145	Chlorocebus pygerythrus	Mof_d_04	1
146	Chlorocebus pygerythrus	Mof_d_05	1
147	Chlorocebus pygerythrus	Mof_d_06	5
148	Chlorocebus pygerythrus	Mof_w_02	4
149	Chlorocebus pygerythrus	Mof_w_04	2
150	Chlorocebus pygerythrus	Mof_w_07	1
151	Chlorocebus pygerythrus	Mof_w_08	1
152	Chlorocebus pygerythrus	Mon_d_02	6
153	Chlorocebus pygerythrus	Mon_d_03	17
154	Chlorocebus pygerythrus	Mon_d_04	23
155	Chlorocebus pygerythrus	Mon_d_05	20
156	Chlorocebus pygerythrus	Mon_d_06	14
157	Chlorocebus pygerythrus	Mon_d_07	24
158	Connochaetes gnou	Dam_w_02	4
159	Connochaetes gnou	Dam_w_03	4
160	Connochaetes gnou	Dam_w_04	5
161	Connochaetes gnou	Dam_w_05	8
162	Connochaetes gnou	Dam_w_06	12
163	Connochaetes gnou	Dam_w_07	1
164	Connochaetes gnou	Dam_w_08	6
165	Connochaetes gnou	Kol_d_02	46
166	Connochaetes gnou	Kol_d_03	42
167	Connochaetes gnou	Kol_w_02	3
168	Connochaetes gnou	Kol_w_03	2
169	Connochaetes gnou	Kol_w_04	6
170	Connochaetes gnou	Kol_w_05	4
171	Connochaetes gnou	Kol_w_06	14
172	Connochaetes gnou	Kol_w_07	6
173	Connochaetes gnou	Kol_w_08	9
174	Connochaetes gnou	Mof_d_02	11
175	Connochaetes gnou	Mof_d_03	15
176	Connochaetes gnou	Mof_d_04	5
177	Connochaetes gnou	Mof_d_05	7
178	Connochaetes gnou	Mof_d_06	17
179	Connochaetes gnou	Mof_w_02	8
180	Connochaetes gnou	Mof_w_03	10
181	Connochaetes gnou	Mof_w_04	9
182	Connochaetes gnou	Mof_w_05	9
183	Connochaetes gnou	Mof_w_06	17
184	Connochaetes gnou	Mof_w_07	7
185	Connochaetes gnou	Mof_w_08	12
186	Connochaetes gnou	Mon_d_02	13
187	Connochaetes gnou	Mon_d_03	26
188	Connochaetes gnou	Mon_d_04	52
189	Connochaetes gnou	Mon_d_05	39
190	Connochaetes gnou	Mon_d_06	46
191	Connochaetes gnou	Mon_d_07	56
192	Cynictis penicillata	Dam_w_05	1
193	Cynictis penicillata	Mof_d_02	1
194	Cynictis penicillata	Mof_d_03	2
195	Cynictis penicillata	Mon_d_06	1
196	Damaliscus pygargus	Dam_w_02	16
197	Damaliscus pygargus	Dam_w_03	16
198	Damaliscus pygargus	Dam_w_04	13
199	Damaliscus pygargus	Dam_w_05	17
200	Damaliscus pygargus	Dam_w_06	11
201	Damaliscus pygargus	Dam_w_07	3
202	Damaliscus pygargus	Dam_w_08	14
203	Damaliscus pygargus	Kol_d_02	37
204	Damaliscus pygargus	Kol_d_03	38
205	Damaliscus pygargus	Kol_w_03	5
206	Damaliscus pygargus	Kol_w_04	6
207	Damaliscus pygargus	Kol_w_05	4
208	Damaliscus pygargus	Kol_w_06	20
209	Damaliscus pygargus	Kol_w_08	4
210	Damaliscus pygargus	Mof_d_02	22
211	Damaliscus pygargus	Mof_d_03	27
212	Damaliscus pygargus	Mof_d_04	20
213	Damaliscus pygargus	Mof_d_05	34
214	Damaliscus pygargus	Mof_d_06	41
215	Damaliscus pygargus	Mof_w_02	8
216	Damaliscus pygargus	Mof_w_03	12
217	Damaliscus pygargus	Mof_w_04	6
218	Damaliscus pygargus	Mof_w_05	9
219	Damaliscus pygargus	Mof_w_06	20
220	Damaliscus pygargus	Mof_w_07	16
221	Damaliscus pygargus	Mof_w_08	14
222	Damaliscus pygargus	Mon_d_02	21
223	Damaliscus pygargus	Mon_d_03	34
224	Damaliscus pygargus	Mon_d_04	54
225	Damaliscus pygargus	Mon_d_05	51
226	Damaliscus pygargus	Mon_d_06	36
227	Damaliscus pygargus	Mon_d_07	60
228	Equus quagga	Dam_w_04	3
229	Equus quagga	Dam_w_05	3
230	Equus quagga	Dam_w_07	1
231	Equus quagga	Kol_d_02	12
232	Equus quagga	Kol_d_03	14
233	Equus quagga	Kol_w_02	9
234	Equus quagga	Kol_w_03	3
235	Equus quagga	Kol_w_04	3
236	Equus quagga	Kol_w_05	2
237	Equus quagga	Kol_w_06	5
238	Equus quagga	Kol_w_07	2
239	Equus quagga	Kol_w_08	1
240	Equus quagga	Mof_d_02	27
241	Equus quagga	Mof_d_03	36
242	Equus quagga	Mof_d_04	21
243	Equus quagga	Mof_d_05	20
244	Equus quagga	Mof_d_06	15
245	Equus quagga	Mof_w_02	3
246	Equus quagga	Mof_w_03	1
247	Equus quagga	Mof_w_05	6
248	Equus quagga	Mof_w_06	19
249	Equus quagga	Mof_w_07	15
250	Equus quagga	Mof_w_08	16
251	Equus quagga	Mon_d_02	27
252	Equus quagga	Mon_d_03	23
253	Equus quagga	Mon_d_04	44
254	Equus quagga	Mon_d_05	46
255	Equus quagga	Mon_d_06	46
256	Equus quagga	Mon_d_07	41
257	Galerella sanguinea	Dam_w_08	1
258	Galerella sanguinea	Kol_d_03	2
259	Galerella sanguinea	Mof_d_02	1
260	Galerella sanguinea	Mof_d_03	3
261	Galerella sanguinea	Mon_d_02	1
262	Galerella sanguinea	Mon_d_03	2
263	Galerella sanguinea	Mon_d_04	3
264	Galerella sanguinea	Mon_d_05	2
265	Galerella sanguinea	Mon_d_06	1
266	Galerella sanguinea	Mon_d_07	1
267	Genetta genetta	Kol_d_02	4
268	Genetta genetta	Kol_d_03	7
269	Genetta genetta	Mof_d_03	1
270	Genetta genetta	Mon_d_05	1
271	Genetta genetta	Mon_d_06	1
272	Giraffa giraffa	Dam_w_03	4
273	Giraffa giraffa	Dam_w_05	2
274	Giraffa giraffa	Dam_w_07	3
275	Giraffa giraffa	Dam_w_08	2
276	Giraffa giraffa	Kol_d_02	2
277	Giraffa giraffa	Kol_d_03	2
278	Giraffa giraffa	Kol_w_03	2
279	Giraffa giraffa	Kol_w_06	2
280	Giraffa giraffa	Kol_w_07	4
281	Giraffa giraffa	Mof_d_02	4
282	Giraffa giraffa	Mof_d_03	4
283	Giraffa giraffa	Mof_d_04	9
284	Giraffa giraffa	Mof_d_05	4
285	Giraffa giraffa	Mof_d_06	6
286	Giraffa giraffa	Mof_w_02	1
287	Giraffa giraffa	Mof_w_03	1
288	Giraffa giraffa	Mof_w_04	1
289	Giraffa giraffa	Mof_w_05	1
290	Giraffa giraffa	Mof_w_06	1
291	Giraffa giraffa	Mof_w_08	1
292	Giraffa giraffa	Mon_d_02	7
293	Giraffa giraffa	Mon_d_03	4
294	Giraffa giraffa	Mon_d_04	6
295	Giraffa giraffa	Mon_d_05	14
296	Giraffa giraffa	Mon_d_06	2
297	Giraffa giraffa	Mon_d_07	3
298	Hystrix africaeaustralis	Dam_w_03	1
299	Hystrix africaeaustralis	Kol_d_02	1
300	Kobus ellipsiprymnus	Dam_w_02	16
301	Kobus ellipsiprymnus	Dam_w_03	16
302	Kobus ellipsiprymnus	Dam_w_04	18
303	Kobus ellipsiprymnus	Dam_w_05	16
304	Kobus ellipsiprymnus	Dam_w_06	22
305	Kobus ellipsiprymnus	Dam_w_07	8
306	Kobus ellipsiprymnus	Dam_w_08	4
307	Kobus ellipsiprymnus	Kol_d_02	8
308	Kobus ellipsiprymnus	Kol_d_03	5
309	Kobus ellipsiprymnus	Kol_w_02	7
310	Kobus ellipsiprymnus	Kol_w_03	10
311	Kobus ellipsiprymnus	Kol_w_04	2
312	Kobus ellipsiprymnus	Kol_w_05	3
313	Kobus ellipsiprymnus	Kol_w_06	8
314	Kobus ellipsiprymnus	Kol_w_07	2
315	Kobus ellipsiprymnus	Kol_w_08	5
316	Kobus ellipsiprymnus	Mof_d_02	15
317	Kobus ellipsiprymnus	Mof_d_03	13
318	Kobus ellipsiprymnus	Mof_d_04	12
319	Kobus ellipsiprymnus	Mof_d_05	15
320	Kobus ellipsiprymnus	Mof_d_06	16
321	Kobus ellipsiprymnus	Mof_w_02	2
322	Kobus ellipsiprymnus	Mof_w_03	8
323	Kobus ellipsiprymnus	Mof_w_04	3
324	Kobus ellipsiprymnus	Mof_w_05	12
325	Kobus ellipsiprymnus	Mof_w_06	21
326	Kobus ellipsiprymnus	Mof_w_07	30
327	Kobus ellipsiprymnus	Mof_w_08	23
328	Kobus ellipsiprymnus	Mon_d_02	32
329	Kobus ellipsiprymnus	Mon_d_03	28
330	Kobus ellipsiprymnus	Mon_d_04	33
331	Kobus ellipsiprymnus	Mon_d_05	28
332	Kobus ellipsiprymnus	Mon_d_06	27
333	Kobus ellipsiprymnus	Mon_d_07	31
334	Leptailurus serval	Kol_d_03	1
335	Leptailurus serval	Mon_d_03	1
336	Leptailurus serval	Mon_d_06	1
337	Leptailurus serval	Mon_d_07	2
338	Lepus sp	Mof_w_03	1
339	Lepus sp	Mof_w_07	2
340	Lepus sp	Mof_w_08	2
341	Lepus sp	Mon_d_02	1
342	Lupulella mesomelas	Dam_w_02	1
343	Lupulella mesomelas	Dam_w_03	3
344	Lupulella mesomelas	Dam_w_04	6
345	Lupulella mesomelas	Dam_w_05	6
346	Lupulella mesomelas	Dam_w_06	6
347	Lupulella mesomelas	Dam_w_07	6
348	Lupulella mesomelas	Dam_w_08	14
349	Lupulella mesomelas	Kol_d_02	62
350	Lupulella mesomelas	Kol_d_03	65
351	Lupulella mesomelas	Kol_w_02	5
352	Lupulella mesomelas	Kol_w_03	4
353	Lupulella mesomelas	Kol_w_04	4
354	Lupulella mesomelas	Kol_w_05	4
355	Lupulella mesomelas	Kol_w_06	11
356	Lupulella mesomelas	Kol_w_07	2
357	Lupulella mesomelas	Kol_w_08	8
358	Lupulella mesomelas	Mof_d_02	25
359	Lupulella mesomelas	Mof_d_03	41
360	Lupulella mesomelas	Mof_d_04	21
361	Lupulella mesomelas	Mof_d_05	39
362	Lupulella mesomelas	Mof_d_06	53
363	Lupulella mesomelas	Mof_w_02	1
364	Lupulella mesomelas	Mof_w_03	5
365	Lupulella mesomelas	Mof_w_04	6
366	Lupulella mesomelas	Mof_w_05	4
367	Lupulella mesomelas	Mof_w_06	11
368	Lupulella mesomelas	Mof_w_07	3
369	Lupulella mesomelas	Mof_w_08	16
370	Lupulella mesomelas	Mon_d_02	30
371	Lupulella mesomelas	Mon_d_03	49
372	Lupulella mesomelas	Mon_d_04	67
373	Lupulella mesomelas	Mon_d_05	72
374	Lupulella mesomelas	Mon_d_06	61
375	Lupulella mesomelas	Mon_d_07	65
376	Mellivora capensis	Mon_d_07	1
377	Mungos mungo	Mof_d_03	3
378	Mungos mungo	Mof_d_04	3
379	Mungos mungo	Mof_d_06	6
380	Mungos mungo	Mon_d_02	2
381	Mungos mungo	Mon_d_04	3
382	Mungos mungo	Mon_d_05	3
383	Mungos mungo	Mon_d_06	1
384	Mungos mungo	Mon_d_07	2
385	Oryx gazella	Dam_w_06	2
386	Oryx gazella	Dam_w_08	3
387	Oryx gazella	Kol_d_02	18
388	Oryx gazella	Kol_d_03	29
389	Oryx gazella	Kol_w_04	1
390	Oryx gazella	Kol_w_05	1
391	Oryx gazella	Kol_w_06	5
392	Oryx gazella	Kol_w_07	1
393	Oryx gazella	Kol_w_08	5
394	Oryx gazella	Mof_d_02	25
395	Oryx gazella	Mof_d_03	38
396	Oryx gazella	Mof_d_04	33
397	Oryx gazella	Mof_d_05	39
398	Oryx gazella	Mof_d_06	55
399	Oryx gazella	Mof_w_03	1
400	Oryx gazella	Mof_w_04	1
401	Oryx gazella	Mof_w_06	1
402	Oryx gazella	Mof_w_07	4
403	Oryx gazella	Mof_w_08	3
404	Oryx gazella	Mon_d_02	8
405	Oryx gazella	Mon_d_03	9
406	Oryx gazella	Mon_d_04	14
407	Oryx gazella	Mon_d_05	22
408	Oryx gazella	Mon_d_06	20
409	Oryx gazella	Mon_d_07	37
410	Parahyaena brunnea	Dam_w_08	1
411	Parahyaena brunnea	Kol_d_03	3
412	Parahyaena brunnea	Kol_w_06	1
413	Parahyaena brunnea	Kol_w_07	1
414	Parahyaena brunnea	Kol_w_08	1
415	Parahyaena brunnea	Mof_d_02	1
416	Parahyaena brunnea	Mof_d_03	1
417	Parahyaena brunnea	Mof_d_04	1
418	Parahyaena brunnea	Mof_d_05	2
419	Parahyaena brunnea	Mof_d_06	1
420	Parahyaena brunnea	Mof_w_02	4
421	Parahyaena brunnea	Mon_d_02	1
422	Parahyaena brunnea	Mon_d_03	2
423	Parahyaena brunnea	Mon_d_04	3
424	Parahyaena brunnea	Mon_d_05	3
425	Parahyaena brunnea	Mon_d_06	6
426	Parahyaena brunnea	Mon_d_07	1
427	Phacochoerus africanus	Dam_w_02	21
428	Phacochoerus africanus	Dam_w_03	12
429	Phacochoerus africanus	Dam_w_04	19
430	Phacochoerus africanus	Dam_w_05	19
431	Phacochoerus africanus	Dam_w_06	18
432	Phacochoerus africanus	Dam_w_07	7
433	Phacochoerus africanus	Dam_w_08	20
434	Phacochoerus africanus	Kol_d_02	29
435	Phacochoerus africanus	Kol_d_03	36
436	Phacochoerus africanus	Kol_w_02	8
437	Phacochoerus africanus	Kol_w_03	3
438	Phacochoerus africanus	Kol_w_04	6
439	Phacochoerus africanus	Kol_w_05	12
440	Phacochoerus africanus	Kol_w_06	19
441	Phacochoerus africanus	Kol_w_07	5
442	Phacochoerus africanus	Kol_w_08	8
443	Phacochoerus africanus	Mof_d_02	28
444	Phacochoerus africanus	Mof_d_03	25
445	Phacochoerus africanus	Mof_d_04	23
446	Phacochoerus africanus	Mof_d_05	33
447	Phacochoerus africanus	Mof_d_06	38
448	Phacochoerus africanus	Mof_w_02	19
449	Phacochoerus africanus	Mof_w_03	8
450	Phacochoerus africanus	Mof_w_04	11
451	Phacochoerus africanus	Mof_w_05	18
452	Phacochoerus africanus	Mof_w_06	32
453	Phacochoerus africanus	Mof_w_07	12
454	Phacochoerus africanus	Mof_w_08	26
455	Phacochoerus africanus	Mon_d_02	32
456	Phacochoerus africanus	Mon_d_03	25
457	Phacochoerus africanus	Mon_d_04	30
458	Phacochoerus africanus	Mon_d_05	35
459	Phacochoerus africanus	Mon_d_06	18
460	Phacochoerus africanus	Mon_d_07	25
461	Potamochoerus larvatus	Dam_w_05	1
462	Potamochoerus larvatus	Kol_d_03	2
463	Potamochoerus larvatus	Mon_d_05	1
464	Potamochoerus larvatus	Mon_d_07	1
465	Proteles cristatus	Kol_d_02	1
466	Redunca fulvorufula	Mof_d_02	2
467	Redunca fulvorufula	Mof_d_03	8
468	Redunca fulvorufula	Mof_d_04	4
469	Redunca fulvorufula	Mof_d_05	6
470	Redunca fulvorufula	Mof_d_06	12
471	Redunca fulvorufula	Mon_d_02	2
472	Redunca fulvorufula	Mon_d_03	2
473	Redunca fulvorufula	Mon_d_04	2
474	Redunca fulvorufula	Mon_d_05	1
475	Redunca fulvorufula	Mon_d_06	3
476	Redunca fulvorufula	Mon_d_07	4
477	Sylvicapra grimmia	Kol_w_08	1
478	Sylvicapra grimmia	Mof_d_03	2
479	Sylvicapra grimmia	Mof_w_05	1
480	Sylvicapra grimmia	Mon_d_05	3
481	Sylvicapra grimmia	Mon_d_06	4
482	Sylvicapra grimmia	Mon_d_07	4
483	Syncerus caffer	Dam_w_06	2
484	Syncerus caffer	Dam_w_08	2
485	Syncerus caffer	Kol_d_02	3
486	Syncerus caffer	Kol_w_04	1
487	Syncerus caffer	Mof_d_03	3
488	Syncerus caffer	Mof_d_04	2
489	Syncerus caffer	Mof_d_05	4
490	Syncerus caffer	Mof_d_06	2
491	Syncerus caffer	Mof_w_02	3
492	Syncerus caffer	Mof_w_04	1
493	Syncerus caffer	Mof_w_05	3
494	Syncerus caffer	Mof_w_06	3
495	Syncerus caffer	Mof_w_07	3
496	Syncerus caffer	Mof_w_08	2
497	Syncerus caffer	Mon_d_02	3
498	Syncerus caffer	Mon_d_04	8
499	Syncerus caffer	Mon_d_05	6
500	Syncerus caffer	Mon_d_06	4
501	Syncerus caffer	Mon_d_07	6
502	Tragelaphus oryx	Dam_w_04	1
503	Tragelaphus oryx	Dam_w_06	1
504	Tragelaphus oryx	Dam_w_08	2
505	Tragelaphus oryx	Kol_d_02	4
506	Tragelaphus oryx	Kol_d_03	2
507	Tragelaphus oryx	Mof_d_02	13
508	Tragelaphus oryx	Mof_d_03	18
509	Tragelaphus oryx	Mof_d_04	4
510	Tragelaphus oryx	Mof_d_05	9
511	Tragelaphus oryx	Mof_d_06	20
512	Tragelaphus oryx	Mof_w_03	1
513	Tragelaphus oryx	Mof_w_06	2
514	Tragelaphus oryx	Mof_w_08	2
515	Tragelaphus oryx	Mon_d_02	4
516	Tragelaphus oryx	Mon_d_03	6
517	Tragelaphus oryx	Mon_d_04	9
518	Tragelaphus oryx	Mon_d_05	9
519	Tragelaphus oryx	Mon_d_06	15
520	Tragelaphus oryx	Mon_d_07	15
521	Tragelaphus strepsiceros	Dam_w_02	8
522	Tragelaphus strepsiceros	Dam_w_03	6
523	Tragelaphus strepsiceros	Dam_w_04	3
524	Tragelaphus strepsiceros	Dam_w_05	3
525	Tragelaphus strepsiceros	Dam_w_06	4
526	Tragelaphus strepsiceros	Dam_w_07	5
527	Tragelaphus strepsiceros	Kol_d_02	20
528	Tragelaphus strepsiceros	Kol_d_03	18
529	Tragelaphus strepsiceros	Kol_w_02	2
530	Tragelaphus strepsiceros	Kol_w_03	6
531	Tragelaphus strepsiceros	Kol_w_04	3
532	Tragelaphus strepsiceros	Kol_w_05	1
533	Tragelaphus strepsiceros	Kol_w_06	8
534	Tragelaphus strepsiceros	Kol_w_07	4
535	Tragelaphus strepsiceros	Kol_w_08	7
536	Tragelaphus strepsiceros	Mof_d_02	16
537	Tragelaphus strepsiceros	Mof_d_03	27
538	Tragelaphus strepsiceros	Mof_d_04	22
539	Tragelaphus strepsiceros	Mof_d_05	17
540	Tragelaphus strepsiceros	Mof_d_06	26
541	Tragelaphus strepsiceros	Mof_w_02	6
542	Tragelaphus strepsiceros	Mof_w_03	7
543	Tragelaphus strepsiceros	Mof_w_04	1
544	Tragelaphus strepsiceros	Mof_w_05	4
545	Tragelaphus strepsiceros	Mof_w_06	6
546	Tragelaphus strepsiceros	Mof_w_07	1
547	Tragelaphus strepsiceros	Mof_w_08	8
548	Tragelaphus strepsiceros	Mon_d_02	15
549	Tragelaphus strepsiceros	Mon_d_03	21
550	Tragelaphus strepsiceros	Mon_d_04	32
551	Tragelaphus strepsiceros	Mon_d_05	36
552	Tragelaphus strepsiceros	Mon_d_06	24
553	Tragelaphus strepsiceros	Mon_d_07	35
