## Supporting Information 2 for "Species ecology, behavior, and substrate type shape eDNA detection of mammals at savanna waterholes": water measurements and vis events for modelling.csv

Location	Date	Date	period	Temperature	Temp_mean	lux_mean	pH	conductivity	O2
Dam 3	12.03.2023	12_03_2023	Dam_w_01	20,9	26,78246642	3928,610317	7,98	204	113
Dam 3	18.03.2023	18_03_2023	Dam_w_02	19,2	25,01002894	7205,654751	7,79	213	115
Dam 3	24.03.2023	24_03_2023	Dam_w_03	19,7	24,13645255	10936,2117	7,9	224	164
Dam 3	30.03.2023	30_03_2023	Dam_w_04	19,7	21,73207176	1778,466817	7,88	236	135
Dam 3	05.04.2023	05_04_2023	Dam_w_05	17,3	22,9424537	2214,736522	8,3	236	143
Dam 3	11.04.2023	11_04_2023	Dam_w_06	16,6	21,36520833	77,98123264	8,1	225	131
Dam 3	17.04.2023	17_04_2023	Dam_w_07	15,4	19,90604167	1203,872969	7,8	241	125
Dam 3	23.04.2023	23_04_2023	Dam_w_08	14,4	20,32696475	3004,300077	7,9	254	110
Kolobe Dam	10.03.2023	10_03_2023	Kol_w_01	16,7	20,32696475	3004,300077	6,75	140,4	124
Kolobe Dam	16.03.2023	16_03_2023	Kol_w_02	16,7	25,89448523	12853,26883	6,65	97,7	104
Kolobe Dam	22.03.2023	22_03_2023	Kol_w_03	22,8	25,25653416	13508,75073	8,1	98,7	195
Kolobe Dam	28.03.2023	28_03_2023	Kol_w_04	15,8	22,15166177	2529,88283	6,8	90,8	146
Kolobe Dam	03.04.2023	03_04_2023	Kol_w_05	17,8	21,83861191	3402,372996	7,2	102,4	165
Kolobe Dam	09.04.2023	09_04_2023	Kol_w_06	17,3	22,70391556	3870,879751	7,04	112,8	48
Kolobe Dam	15.04.2023	15_04_2023	Kol_w_07	11,5	20,5286524	1582,02889	8,2	90,2	87
Kolobe Dam	21.04.2023	21_04_2023	Kol_w_08	14	20,43181608	3186,107611	7	103	88
Kolobe Dam	09.09.2023	09_09_2023	Kol_d_01	15,3	17,51572491	0,002230483	7,04	231	146
Kolobe Dam	15.09.2023	15_09_2023	Kol_d_02	16,1	16,75048583	0,623406593	7,6	294	130
Kolobe Dam	21.09.2023	21_09_2023	Kol_d_03	13,2	17,59106998	608,2165587	7,6	311	145
Mofela Dam	11.03.2023	11_03_2023	Mof_w_01	20,6	25,67427807	2775,264991	6,8	68,3	157
Mofela Dam	17.03.2023	17_03_2023	Mof_w_02	18,3	23,83079861	7388,817517	6,83	61,8	133
Mofela Dam	23.03.2023	23_03_2023	Mof_w_03	19,2	24,38751157	6003,133495	7,12	68,4	139
Mofela Dam	29.03.2023	29_03_2023	Mof_w_04	17,2	20,94405093	1647,172697	7,5	68,1	109
Mofela Dam	04.04.2023	04_04_2023	Mof_w_05	18,1	22,0651794	3673,196204	7,48	67	111
Mofela Dam	10.04.2023	10_04_2023	Mof_w_06	17,3	21,72443866	4331,984832	7,31	69,3	138
Mofela Dam	16.04.2023	16_04_2023	Mof_w_07	15,3	19,73856481	1514,199155	7	68	99
Mofela Dam	22.04.2023	22_04_2023	Mof_w_08	15,7	20,1647434	11218,1503	6,7	72,7	96
Mofela Dam	10.09.2023	10_09_2023	Mof_d_01	14,5	17,23280585	18,61022606	7,6	217	115
Mofela Dam	16.09.2023	16_09_2023	Mof_d_02	10,3	16,42365741	214,3535069	7,74	273	93
Mofela Dam	22.09.2023	22_09_2023	Mof_d_03	15	16,88700231	73,75641204	7,42	276	136
Mofela Dam	28.09.2023	28_09_2023	Mof_d_04	13,8	17,29454282	594,9569155	7,4	317	120
Mofela Dam	04.10.2023	04_10_2023	Mof_d_05	16,7	19,59223958	3515,318032	7,16	977	158
Mofela Dam	10.10.2023	10_10_2023	Mof_d_06	16,4	18,91329861	526,2004803	6,72	565	83
Monong Dam	17.09.2023	17_09_2023	Mon_d_01	11,9	16,51049029	3,408020352	8,17	184	156
Monong Dam	23.09.2023	23_09_2023	Mon_d_02	16,6	17,92549451	4,048444187	7,7	186	140
Monong Dam	29.09.2023	29_09_2023	Mon_d_03	16,75	17,39669751	14,27043378	8,2	186	170
Monong Dam	05.10.2023	05_10_2023	Mon_d_04	17,4	19,96903412	5632,991729	7,68	204	141
Monong Dam	11.10.2023	11_10_2023	Mon_d_05	17,9	19,96903412	5632,991729	7,49	216	142
Monong Dam	17.10.2023	17_10_2023	Mon_d_06	18	19,96903412	5632,991729	7,62	217	143
Monong Dam	23.10.2023	23_10_2023	Mon_d_07	17,5	19,96903412	5632,991729	7,54	217	153
