## Supporting Information 2 for "Species ecology, behavior, and substrate type shape eDNA detection of mammals at savanna waterholes": water measurements for modelling.xlsx

### Sheet: Sheet1
Location	Date	Date	Period	Temperature	Temp_mean	lux_mean	pH	conductivity	O2
Dam 3	2023-03-12	12_03_2023	Dam_w_01	20.9	26.7825	3928.61	7.98	204	113
Dam 3	2023-03-18	18_03_2023	Dam_w_02	19.2	25.01	7205.65	7.79	213	115
Dam 3	2023-03-24	24_03_2023	Dam_w_03	19.7	24.1365	10936.2	7.9	224	164
Dam 3	2023-03-30	30_03_2023	Dam_w_04	19.7	21.7321	1778.47	7.88	236	135
Dam 3	2023-04-05	05_04_2023	Dam_w_05	17.3	22.9425	2214.74	8.3	236	143
Dam 3	2023-04-11	11_04_2023	Dam_w_06	16.6	21.3652	77.9812	8.1	225	131
Dam 3	2023-04-17	17_04_2023	Dam_w_07	15.4	19.906	1203.87	7.8	241	125
Dam 3	2023-04-23	23_04_2023	Dam_w_08	14.4	20.327	3004.3	7.9	254	110
Kolobe Dam	2023-03-10	10_03_2023	Kol_w_01	16.7	NA	NA	6.75	140.4	124
Kolobe Dam	2023-03-16	16_03_2023	Kol_w_02	16.7	25.8945	12853.3	6.65	97.7	104
Kolobe Dam	2023-03-22	22_03_2023	Kol_w_03	22.8	25.2565	13508.8	8.1	98.7	195
Kolobe Dam	2023-03-28	28_03_2023	Kol_w_04	15.8	22.1517	2529.88	6.8	90.8	146
Kolobe Dam	2023-04-03	03_04_2023	Kol_w_05	17.8	21.8386	3402.37	7.2	102.4	165
Kolobe Dam	2023-04-09	09_04_2023	Kol_w_06	17.3	22.7039	3870.88	7.04	112.8	48
Kolobe Dam	2023-04-15	15_04_2023	Kol_w_07	11.5	20.5287	1582.03	8.2	90.2	87
Kolobe Dam	2023-04-21	21_04_2023	Kol_w_08	14	20.4318	3186.11	7	103	88
Kolobe Dam	2023-09-09	09_09_2023	Kol_d_01	15.3	17.5157	0.00223048	7.04	231	146
Kolobe Dam	2023-09-15	15_09_2023	Kol_d_02	16.1	16.7505	0.623407	7.6	294	130
Kolobe Dam	2023-09-21	21_09_2023	Kol_d_03	13.2	17.5911	608.217	7.6	311	145
Mofela Dam	2023-03-11	11_03_2023	Mof_w_01	20.6	25.6743	2775.26	6.8	68.3	157
Mofela Dam	2023-03-17	17_03_2023	Mof_w_02	18.3	23.8308	7388.82	6.83	61.8	133
Mofela Dam	2023-03-23	23_03_2023	Mof_w_03	19.2	24.3875	6003.13	7.12	68.4	139
Mofela Dam	2023-03-29	29_03_2023	Mof_w_04	17.2	20.9441	1647.17	7.5	68.1	109
Mofela Dam	2023-04-04	04_04_2023	Mof_w_05	18.1	22.0652	3673.2	7.48	67	111
Mofela Dam	2023-04-10	10_04_2023	Mof_w_06	17.3	21.7244	4331.98	7.31	69.3	138
Mofela Dam	2023-04-16	16_04_2023	Mof_w_07	15.3	19.7386	1514.2	7	68	99
Mofela Dam	2023-04-22	22_04_2023	Mof_w_08	15.7	20.1647	11218.2	6.7	72.7	96
Mofela Dam	2023-09-10	10_09_2023	Mof_d_01	14.5	17.2328	18.6102	7.6	217	115
Mofela Dam	2023-09-16	16_09_2023	Mof_d_02	10.3	16.4237	214.354	7.74	273	93
Mofela Dam	2023-09-22	22_09_2023	Mof_d_03	15	16.887	73.7564	7.42	276	136
Mofela Dam	2023-09-28	28_09_2023	Mof_d_04	13.8	17.2945	594.957	7.4	317	120
Mofela Dam	2023-10-04	04_10_2023	Mof_d_05	16.7	19.5922	3515.32	7.16	977	158
Mofela Dam	2023-10-10	10_10_2023	Mof_d_06	16.4	18.9133	526.2	6.72	565	83
Monong Dam	2023-09-17	17_09_2023	Mon_d_01	11.9	16.5105	3.40802	8.17	184	156
Monong Dam	2023-09-23	23_09_2023	Mon_d_02	16.6	17.9255	4.04844	7.7	186	140
Monong Dam	2023-09-29	29_09_2023	Mon_d_03	16.75	17.3967	14.2704	8.2	186	170
Monong Dam	2023-10-05	05_10_2023	Mon_d_04	17.4	19.969	5632.99	7.68	204	141
Monong Dam	2023-10-11	11_10_2023	Mon_d_05	17.9	17,08,2026	NA	7.49	216	142
Monong Dam	2023-10-17	17_10_2023	Mon_d_06	18	NA	NA	7.62	217	143
Monong Dam	2023-10-23	23_10_2023	Mon_d_07	17.5	NA	NA	7.54	N/A	153
