## Supporting Information 2 for "Species ecology, behavior, and substrate type shape eDNA detection of mammals at savanna waterholes": species_detections_df_CT_eDNA_with_Pantheria.csv

Species	CT_species	eDNA_species	X5.1_AdultBodyMass_g	X13.1_AdultHeadBodyLen_mm	X10.1_PopulationGrpSize	X10.2_SocialGrpSize	X6.2_TrophicLevel
Aepyceros melampus	1	1	52591.69	1420	-999	15.25	1
Aethomys chrysophilus	0	1	80.85	141.52	-999	-999	-999
Alcelaphus buselaphus	1	1	160937.86	1974.99	-999	20	1
Antidorcas marsupialis	1	1	33571.24	1055	3000	-999	1
Caracal caracal	1	0	11964.38	739.28	-999	-999	3
Ceratotherium simum	1	1	2285939.43	2586.81	3.75	-999	1
Chlorocebus pygerythrus	1	1	-999	-999	-999	-999	-999
Connochaetes gnou	1	1	156547.53	1821.79	-999	26.75	1
Cryptomys holosericeus	0	1	75.13	-999	8	11	1
Cynictis penicillata	1	1	694.41	291.87	-999	-999	3
Damaliscus pygargus	1	1	77784.55	-999	-999	-999	-999
Elephantulus brachyrhynchus	0	1	45.11	115.62	-999	1	3
Equus quagga	1	1	4e+05	-999	-999	-999	-999
Galerella sanguinea	1	1	543.83	329.01	-999	-999	2
Genetta genetta	1	1	1756.17	552.44	-999	-999	2
Gerbilliscus leucogaster	0	1	73.75	-999	-999	-999	-999
Giraffa giraffa	1	1	964654.73	4177.03	-999	100	1
Hystrix africaeaustralis	1	1	14936.02	-999	-999	1.5	1
Kobus ellipsiprymnus	1	1	204393.48	-999	-999	12	1
Laephotis capensis	0	1	5.96	-999	-999	-999	3
Lemniscomys rosalia	0	1	49.92	-999	-999	-999	-999
Leptailurus serval	1	0	11999.96	832.51	-999	-999	3
Lepus sp	1	1	2593.63	495	-999	-999	-999
Lupulella mesomelas	1	1	8247.3	707.27	-999	-999	2
Mastomys coucha	0	1	53.81	-999	-999	-999	-999
Mellivora capensis	1	1	8999.99	682.96	-999	-999	2
Miniopterus fraterculus	0	1	7.38	-999	-999	-999	-999
Miniopterus natalensis	0	1	10.43	-999	-999	-999	3
Mungos mungo	1	0	1260	362.42	-999	-999	3
Mus minutoides	0	1	6.43	-999	-999	-999	2
Orycteropus afer	0	1	56175.2	1254.43	-999	1	3
Oryx gazella	1	1	188404.45	1615	-999	20	1
Otomys angoniensis	0	1	100.64	150.24	-999	1	1
Parahyaena brunnea	1	1	42977.93	1198.21	-999	-999	2
Phacochoerus africanus	1	1	82499.99	1355.54	-999	-999	1
Potamochoerus larvatus	1	0	69063.79	-999	7.2	8	2
Proteles cristatus	1	0	8139.39	697.91	-999	-999	3
Raphicerus campestris	0	1	11661.53	824.99	-999	2	1
Redunca fulvorufula	1	1	29352.66	1230	-999	4.75	1
Scotophilus viridis	0	1	19.81	-999	-999	-999	3
Sylvicapra grimmia	1	1	15639.15	960.71	-999	1	1
Syncerus caffer	1	1	592665.98	2525.86	3000	12	1
Tragelaphus oryx	1	1	562592.69	2656.78	500	4.05	1
Tragelaphus strepsiceros	1	1	206056.41	2199.99	-999	12	1
Vulpes chama	0	1	2919.8	532.2	-999	-999	2
