## Supporting Information 2 for "Species ecology, behavior, and substrate type shape eDNA detection of mammals at savanna waterholes": species_detections_species_characteristics.csv

Species	CT_species	eDNA_species	AdultBodyMass	AdultHeadBodyLen	SocialGrpSize	TrophLev
Aepyceros melampus	1	1	52591,69	1420	15,25	1
Aethomys chrysophilus	0	1	80,85	141,52	1,5	1
Alcelaphus buselaphus	1	1	160937,86	1974,99	20	1
Antidorcas marsupialis	1	1	33571,24	1055	30	1
Ceratotherium simum	1	1	2285939,43	2586,81	6	1
Connochaetes gnou	1	1	156547,53	1821,79	26,75	1
Cryptomys holosericeus	0	1	75,13	172,5	11	1
Damaliscus pygargus	1	1	77784,55	1500	30	1
Equus quagga	1	1	4,00E+05	2315	10	1
Giraffa giraffa	1	1	964654,73	4177,03	100	1
Hystrix africaeaustralis	1	1	14936,02	825	1,5	1
Kobus ellipsiprymnus	1	1	204393,48	2060	12	1
Lemniscomys rosalia	0	1	49,92	115	NA	1
Lepus sp	1	1	2593,63	495	1	1
Mastomys coucha	0	1	53,81	110	NA	1
Oryx gazella	1	1	188404,45	1615	20	1
Otomys angoniensis	0	1	100,64	150,24	1	1
Phacochoerus africanus	1	1	82499,99	1355,54	9	1
Raphicerus campestris	0	1	11661,53	824,99	2	1
Redunca fulvorufula	1	1	29352,66	1230	4,75	1
Sylvicapra grimmia	1	1	15639,15	960,71	1	1
Syncerus caffer	1	1	592665,98	2525,86	12	1
Tragelaphus oryx	1	1	562592,69	2656,78	4,05	1
Tragelaphus strepsiceros	1	1	206056,41	2199,99	12	1
Chlorocebus pygerythrus	1	1	4350	465	35	2
Cynictis penicillata	1	1	694,41	291,87	12	2
Elephantulus brachyrhynchus	0	1	45,11	115,62	1	2
Galerella sanguinea	1	1	543,83	329,01	2	2
Genetta genetta	1	1	1756,17	552,44	1	2
Gerbilliscus leucogaster	0	1	73,75	155	NA	2
Lupulella mesomelas	1	1	8247,3	707,27	5	2
Mellivora capensis	1	1	8999,99	682,96	1,5	2
Mus minutoides	0	1	6,43	77,5	NA	2
Parahyaena brunnea	1	1	42977,93	1198,21	7	2
Potamochoerus larvatus	1	0	69063,79	1385	8	2
Vulpes chama	0	1	2919,8	532,2	2	2
Caracal caracal	1	0	11964,38	739,28	1	3
Laephotis capensis	0	1	5,96	55,5	15	3
Leptailurus serval	1	0	11999,96	832,51	1	3
Miniopterus fraterculus	0	1	7,38	57	NA	3
Miniopterus natalensis	0	1	10,43	57	NA	3
Mungos mungo	1	0	1260	362,42	20	3
Orycteropus afer	0	1	56175,2	1254,43	1	3
Proteles cristatus	1	0	8139,39	697,91	1	3
Scotophilus viridis	0	1	19,81	87	NA	3
