## Supporting Information 2 for "Species ecology, behavior, and substrate type shape eDNA detection of mammals at savanna waterholes": camera_trap_survey_summary_updated.xlsx

### Sheet: camera_trap_survey_summary_upda
Survey	Start	End	Total_days	Total_minutes	Missing_days	Missing_minutes	Net_days	Net_minutes	Perc_missing
Wet_Kolobe_CamA1	2023-03-06 13:30:00	2023-04-21 07:30:00	45.75	65880	3.78264	5447	41.9674	60433	8.26806
Wet_Kolobe_CamA2	2023-03-08 13:30:00	2023-04-21 07:27:00	43.7479	62997	1.62917	2346	42.1187	60651	3.72399
Wet_Kolobe_CamA3	2023-03-08 12:49:00	2023-04-21 07:51:00	43.7931	63062	1.31111	1888	42.4819	61174	2.99388
Wet_Mofela_CamB1	2023-03-09 08:36:00	2023-04-22 07:27:00	43.9521	63291	2.69167	3876	41.2604	59415	6.12409
Wet_Mofela_CamB2	2023-03-09 08:36:00	2023-04-22 07:40:00	43.9611	63304	1.64514	2369	42.316	60935	3.74226
Wet_Mofela_CamB3	2023-03-09 08:34:00	2023-04-22 07:41:00	43.9632	63307	4.77847	6881	39.1847	56426	10.8693
Wet_Mofela_CamB4	2023-03-09 08:32:00	2023-04-22 07:49:00	43.9701	63317	2.06875	2979	41.9014	60338	4.7049
Wet_Dam3_CamC1	2023-03-09 11:27:00	2023-04-23 07:12:00	44.8229	64545	4.72778	6808	40.0951	57737	10.5477
Wet_Dam3_CamC2	2023-03-09 11:25:00	2023-04-23 07:16:00	44.8271	64551	0	0	44.8271	64551	0
Wet_Dam3_CamC3	2023-03-09 11:24:00	2023-04-23 07:27:00	44.8354	64563	1.40972	2030	43.4257	62533	3.14422
Wet_Dam3_CamC4	2023-03-09 11:21:00	2023-04-23 07:33:00	44.8417	64572	0	0	44.8417	64572	0
Dry_Kolobe_CamA1	2023-09-08 09:15:00	2023-09-21 08:50:00	12,98264	18695	0	0	12,98264	18695	0
Dry_Kolobe_CamA2	2023-09-08 09:13:00	2023-09-21 08:54:00	12.9868	18701	0	0	12.9868	18701	0
Dry_Kolobe_CamA3	2023-09-08 09:14:00	2023-09-21 08:58:00	12.9889	18704	0.965972	1391	12.0229	17313	7.43691
Dry_Mofela_CamB1	2023-09-07 16:47:00	2023-09-24 07:33:00	16,61528	23926	1,6152778	2326	15	21600	9.72164
Dry_Mofela_CamB2	2023-09-07 16:47:00	2023-10-10 08:17:00	32.6458	47010	0	0	32.6458	47010	0
Dry_Mofela_CamB3	2023-09-07 16:50:00	2023-09-24 07:33:00	16,61319	23923	6,829861	9835	9.78333	14088	41.1111
Dry_Mofela_CamB4	2023-09-07 16:53:00	2023-10-10 08:07:00	32.6347	46994	0	0	32.6347	46994	0
Dry_Monong_CamC1	2023-09-13 14:02:00	2023-10-23 08:16:00	39.7597	57254	9.44444	13600	30.3153	43654	23.7538
Dry_Monong_CamC2	2023-09-13 14:25:00	2023-10-23 08:26:00	39.7507	57241	0	0	39.7507	57241	0
Dry_Monong_CamC3	2023-09-13 14:50:00	2023-10-23 08:33:00	39.7382	57223	5.42361	7810	34.3146	49413	13.6484
Dry_Monong_CamC4	2023-09-13 15:11:00	2023-10-23 08:36:00	39.7257	57205	0	0	39.7257	57205	0
Dry_Trail1_CamA1	2023-10-01 09:22:00	2023-10-21 07:22:00	19.9167	28680	0	0	19.9167	28680	0
Dry_Trail2_CamA2	2023-10-01 09:48:00	2023-10-21 07:38:00	19.9097	28670	0	0	19.9097	28670	0
Dry_Trail3_CamA3	2023-10-01 10:51:00	2023-10-21 07:52:00	19.8757	28621	0.729167	1050	19.1465	27571	3.66863

### Sheet: per location summary
Survey	Start	End	Total_days	Total_minutes	Missing_days -	Missing_minutes	Net_days	Net_minutes	Perc_missing			Season	Location	Survey period	# Camera traps	Total camera trap days	Total_minutes	Missing_days	Missing_minutes	Net_days	Net_minutes	Perc_missing
Wet_Kolobe_CamA1	2023-03-08 13:30:00	2023-04-21 07:30:00	43,75	63000	3.78264	5447	39.9674	57553	8.26806			Wet	Kolobe	08.03.2023 - 21.04.2023	3	87.541	189059	6.72292	9681	80.8181	179378	7.67974	5.12062
Wet_Kolobe_CamA2	2023-03-08 13:30:00	2023-04-21 07:27:00	43.7479	62997	1.62917	2346	42.1187	60651	3.72399			Wet	Mofela	09.03.2023 - 22.04.2023	4	175.847	253219	11.184	16105	164.662	237114	6.36011	6.36011
Wet_Kolobe_CamA3	2023-03-08 12:49:00	2023-04-21 07:51:00	43.7931	63062	1.31111	1888	42.4819	61174	2.99388			Wet	Dam3	09.03.2023 - 23.04.2023	4	179.327	258231	6.1375	8838	173.19	249393	3.42252	3.42252
Wet_Mofela_CamB1	2023-03-09 08:36:00	2023-04-22 07:27:00	43.9521	63291	2.69167	3876	41.2604	59415	6.12409			Dry	Kolobe	08.09.2023 - 21.09.2023	3	38.9583	56100	0.965972	1391	37.9924	54709	2.4795	2.4795
Wet_Mofela_CamB2	2023-03-09 08:36:00	2023-04-22 07:40:00	43.9611	63304	1.64514	2369	42.316	60935	3.74226			Dry	Mofela	07.09.2023 - 10.10.2023	4/2*	98.509	141853	8.44514	12161	90.0639	129692	8.57296	8.57296
Wet_Mofela_CamB3	2023-03-09 08:34:00	2023-04-22 07:41:00	43.9632	63307	4.77847	6881	39.1847	56426	10.8693			Dry	Monong	13.09.2023 - 23.10.2023	4	158.974	228923	14.8681	21410	144.106	207513	9.35249	9.35249
Wet_Mofela_CamB4	2023-03-09 08:32:00	2023-04-22 07:49:00	43.9701	63317	2.06875	2979	41.9014	60338	4.7049			Dry	Trails	01.10.2023 - 21.10.2023	1	59.7021	85971	0.729167	1050	58.9729	84921	1.22134	1.22134
Wet_Dam3_CamC1	2023-03-09 11:27:00	2023-04-23 07:12:00	44.8229	64545	4.72778	6808	40.0951	57737	10.5477
Wet_Dam3_CamC2	2023-03-09 11:25:00	2023-04-23 07:16:00	44.8271	64551	0	0	44.8271	64551	0
Wet_Dam3_CamC3	2023-03-09 11:24:00	2023-04-23 07:27:00	44.8354	64563	1.40972	2030	43.4257	62533	3.14422
Wet_Dam3_CamC4	2023-03-09 11:21:00	2023-04-23 07:33:00	44.8417	64572	0	0	44.8417	64572	0
Dry_Kolobe_CamA1	2023-09-08 09:15:00	2023-09-21 08:50:00	12.9826	18695	0	0	12,98264	18695	0
Dry_Kolobe_CamA2	2023-09-08 09:13:00	2023-09-21 08:54:00	12.9868	18701	0	0	12.9868	18701	0
Dry_Kolobe_CamA3	2023-09-08 09:14:00	2023-09-21 08:58:00	12.9889	18704	0.965972	1391	12.0229	17313	7.43691
Dry_Mofela_CamB1	2023-09-07 16:47:00	2023-09-24 07:33:00	16.6153	23926	1.61528	2326	15	21600	9.72164
Dry_Mofela_CamB2	2023-09-07 16:47:00	2023-10-10 08:17:00	32.6458	47010	0	0	32.6458	47010	0
Dry_Mofela_CamB3	2023-09-07 16:50:00	2023-09-24 07:33:00	16.6132	23923	6.82986	9835	9.78333	14088	41.1111
Dry_Mofela_CamB4	2023-09-07 16:53:00	2023-10-10 08:07:00	32.6347	46994	0	0	32.6347	46994	0
Dry_Monong_CamC1	2023-09-13 14:02:00	2023-10-23 08:16:00	39.7597	57254	9.44444	13600	30.3153	43654	23.7538
Dry_Monong_CamC2	2023-09-13 14:25:00	2023-10-23 08:26:00	39.7507	57241	0	0	39.7507	57241	0			Season	Location	Survey period	# Camera traps	Total camera trap days	Missing time (minutes)	Perc_missing	Net camera trap days
Dry_Monong_CamC3	2023-09-13 14:50:00	2023-10-23 08:33:00	39.7382	57223	5.42361	7810	34.3146	49413	13.6484			Wet	Kolobe	08.03.2023 - 21.04.2023	3	87.541	9681	7.67974	80.8181
Dry_Monong_CamC4	2023-09-13 15:11:00	2023-10-23 08:36:00	39.7257	57205	0	0	39.7257	57205	0			Wet	Mofela	09.03.2023 - 22.04.2023	4	175.847	16105	6.36011	164.662
Dry_Trail1_CamA1	2023-10-01 09:22:00	2023-10-21 07:22:00	19.9167	28680	0	0	19.9167	28680	0			Wet	Dam3	09.03.2023 - 23.04.2023	4	179.327	8838	3.42252	173.19
Dry_Trail2_CamA2	2023-10-01 09:48:00	2023-10-21 07:38:00	19.9097	28670	0	0	19.9097	28670	0			Dry	Kolobe	08.09.2023 - 21.09.2023	3	38.9583	1391	2.4795	37.9924
Dry_Trail3_CamA3	2023-10-01 10:51:00	2023-10-21 07:52:00	19.8757	28621	0.729167	1050	19.1465	27571	3.66863			Dry	Mofela	07.09.2023 - 10.10.2023	4/2*	98.509	12161	8.57296	90.0639
												Dry	Monong	13.09.2023 - 23.10.2023	4	158.974	21410	9.35249	144.106
												Dry	Trails	01.10.2023 - 21.10.2023	3	59.7021	1050	1.22134	58.9729
												Overall total				798.858	70675.1	6.14036	749.806

### Sheet: Tabelle2
Wet_Kolobe_	2023-03-06	2023-04-21
Wet_Kolobe_	2023-03-08	2023-04-21
Wet_Mofela_	2023-03-09	2023-04-22
Wet_Dam3_	2023-03-09	2023-04-23
Dry_Kolobe_	2023-09-08	2023-09-21
Dry_Mofela_	2023-09-07	2023-09-24
Dry_Mofela_	2023-09-07	2023-10-10
Dry_Monong_	2023-09-13	2023-10-23
Dry_Trail1_	2023-10-01	2023-10-21
Dry_Trail2_	2023-10-01	2023-10-21
Dry_Trail3_	2023-10-01	2023-10-21
